# *Malassezia* and the Asian menopausal skin

**DOI:** 10.1101/2025.06.24.660996

**Authors:** Bala Davient, Jagpreet Kaur Rikhraj, Aarthi Ravikrishnan, Pritisha Rozario, Cheryl Leong, Ahmad Nazri Mohamed Naim, Nathania Chan, The HELIOS Study Team, John Common, John Campbell Chambers, Yik Weng Yew, Marie Loh, Niranjan Nagarajan, Thomas Larry Dawson

## Abstract

**Background:** Post-menopausal women undergo significant dermatological changes, including thinning skin and reduced sebaceous gland activity, alongside increased incidence of dermatological diseases and hair loss. These changes reshape the skin’s ecological niche, influencing the skin mycobiome composition and behavior. *Malassezia*, a lipid-dependent human pathobiont and dominant fungal resident of skin, has been implicated in several dermatological disorders. We hypothesize that shifts in *Malassezia* populations contribute to post-menopausal skin disorders through altered host–microbe interactions.

**Results:** Shotgun metagenomics of facial and scalp skin from 345 Asian women were stratified by menopausal stage (pre- [N=171], peri- [N=36], and post-menopausal [N=138]) and revealed the presence of seven out of the seventeen recognized *Malassezia* species: *M. globosa*, *M. restricta*, *M. arunalokei*, *M. furfur*, *M. dermatis*, *M. japonica*, and *M. sympodialis*. Detection frequencies of several species varied markedly across menopausal groups. Notably, *M. globosa* was detected 20% more frequently on the scalp of post- versus pre-menopausal women. Reduced sebum concentration on post-menopausal women’s skin correlated with increased *M. globosa* abundance. *In vitro* co-culture of keratinocytes with *Malassezia* spp. showed cells tolerated fungal loads up to 10^4.5^ CFU/cm², but severe cytotoxicity was observed at ≥10^5.5^ CFU/cm². *M. globosa* elicited the highest cytotoxicity towards keratinocytes. All *Malassezia* spp. tested invaded keratinocytes and triggered strong pro-inflammatory responses. Notably, IL-1α, IL-1β, IL-6, IL-8, IL-21, TNF-α, GM-CSF, G-CSF, and MMP1 were significantly overproduced. Transcriptomics of keratinocytes exposed to toxic fungal loads revealed a gene expression profile characteristic of hyperproliferative and undifferentiated cells, alongside elevated expression of *NLRP3*, a key inflammasome sensor involved in pyroptosis.

**Conclusions:** Menopause is associated with distinct shifts in *Malassezia* spp. prevalence and abundance. Reduced skin lipids and thickness may increase fungal burden relative to host cells, promoting inflammation and barrier dysfunction. *Malassezia*’s ability to invade keratinocytes suggests a mechanism for immune evasion and induction of chronic inflammation. Furthermore, keratinocytes exposed to high fungal loads exhibited a transcriptomic profile indicative of hyperproliferation and impaired differentiation, resembling patterns observed in psoriasis, seborrheic dermatitis, and other inflammatory skin conditions. Our co-culture model provides mechanistic insight into *Malassezia*-driven skin inflammation and offers a platform to develop targeted therapies for post-menopausal skin disorders.
