## Supplementary Table 1 for "*Malassezia* and the Asian menopausal skin"

### Sheet: Subject metadata
Maseked subject ID	Age	Race	Race (Others)	Body Mass Index (BMI)	E2 (pmol/L)	FSH (IU/L)	LH (IU/L)	E2 + FSH Brackets (Standard)	Menopause stage	Questionaire "Age when menstrual periods stopped"	pH	TEWL (g/m2h)	Sebum (µg/cm2)	Cheek sample acquisition site	Scalp sample acquisition site
MID001	55	Chinese		31.4861	43.3	68.1	23.6	< 110 pmol/L & > 29 IU/L	Post	Yes	5.19	14.1667	22	Right	Right
MID002	45	Chinese		18.9123	256.6	7.2	11.7	≥ 110 pmol/L & ≤ 29 IU/L	Pre	No	5.97333	15.3333	2	Left	Left
MID003	47	Others	Javanese	28.8967	55.4	34.4	11.7	< 110 pmol/L & > 29 IU/L	Post	No	5.83333	10.7667	13	Left	Left
MID004	34	Malay		23.1757	284.3	10.9	3.9	≥ 110 pmol/L & ≤ 29 IU/L	Pre	No	5.72	12	22	Right	Right
MID005	55	Malay		23.8403	43.3	67.3	29.1	< 110 pmol/L & > 29 IU/L	Post	Yes	5.78667	13.0667	8	Left	Left
MID006	44	Indian		30.3824	201.9	2.1	0.7	≥ 110 pmol/L & ≤ 29 IU/L	Pre	No	5.94333	11.3	5	Right	Right
MID007	40	Chinese		24.2771	867	9.5	34	≥ 110 pmol/L & ≤ 29 IU/L	Pre	No	5.37667	11.0667	54	Left	Left
MID008	43	Chinese		31.3801	310.1	4	3.9	≥ 110 pmol/L & ≤ 29 IU/L	Pre	No	5.26	13.8	13	Right	Right
MID009	54	Malay		27.0616	43.3	51.7	23.3	< 110 pmol/L & > 29 IU/L	Post	Yes	5.14333	10.9	1	Right	Right
MID010	49	Chinese		21.2119	483	3.8	2.5	≥ 110 pmol/L & ≤ 29 IU/L	Pre	No	5.97667	12.7	7	Left	Left
MID011	37	Others	Filipino	24.7834	542.1	1.9	1.8	≥ 110 pmol/L & ≤ 29 IU/L	Pre	No	5.72	11.1	42	Right	Right
MID012	37	Chinese		30.3393	687.9	3	1.2	≥ 110 pmol/L & ≤ 29 IU/L	Pre	No	6.12333	13.0333	16	Right	Right
MID013	38	Chinese		28.9583	602.1	3.1	1.7	≥ 110 pmol/L & ≤ 29 IU/L	Pre	No	5.99667	12.85	11	Left	Left
MID014	40	Chinese		26.3879	107	8.4	2.1	< 110 pmol/L & ≤ 29 IU/L	Peri	No	5.68667	12.1333	12	Right	Right
MID015	50	Malay		35.3461	47.6	33.8	16.4	< 110 pmol/L & > 29 IU/L	Post	Yes	5.18333	14.8667	5	Right	Right
MID016	40	Chinese		29.9376	417.6	3	2.2	≥ 110 pmol/L & ≤ 29 IU/L	Pre	No	6.07333	17.6333	4	Left	Left
MID017	34	Others	Boyanese	41.8753	223.6	5.2	3.3	≥ 110 pmol/L & ≤ 29 IU/L	Pre	No	5.81333	13.2	3	Left	Left
MID018	48	Chinese		22.6739	3371.9	3.2	4	≥ 110 pmol/L & ≤ 29 IU/L	Pre	No	5.84667	13.7333	12	Right	Right
MID019	39	Chinese		23.4109	2671.6	3.2	15.8	≥ 110 pmol/L & ≤ 29 IU/L	Pre	No	5.44667	13.1667	17	Left	Left
MID020	45	Chinese		32.1372	50.7	72.8	39.1	< 110 pmol/L & > 29 IU/L	Post	Yes	5.12	11.5333	3	Right	Right
MID021	50	Chinese		22.1045	538.7	2.1	1.6	≥ 110 pmol/L & ≤ 29 IU/L	Pre	No	5.07333	11.5667	1	Left	Left
MID022	63	Indian		27.2999	43.3	100.8	34.2	< 110 pmol/L & > 29 IU/L	Post	Yes	5.25	12	3	Right	Right
MID023	46	Chinese		25.3971	392.8	3.7	3.4	≥ 110 pmol/L & ≤ 29 IU/L	Pre	No	5.14667	10.1667	11	Right	Right
MID024	35	Chinese		31.0512	752.6	5.3	7.1	≥ 110 pmol/L & ≤ 29 IU/L	Pre	No	5.82	8.8	2	Right	Right
MID025	39	Chinese		25.7577	232.6	5.5	5.2	≥ 110 pmol/L & ≤ 29 IU/L	Pre	No	5.83	10.0667	41	Left	Left
MID026	37	Indian		22.1497	666.8	2.9	3.6	≥ 110 pmol/L & ≤ 29 IU/L	Pre	No	5.24	10.6667	17	Right	Right
MID027	40	Chinese		27.7388	204.5	7.3	6.9	≥ 110 pmol/L & ≤ 29 IU/L	Pre	No	5.44333	16.0333	2	Left	Left
MID028	55	Indian		27.5732	43.3	75.6	39.4	< 110 pmol/L & > 29 IU/L	Post	Yes	5.75667	8.9	22	Right	Right
MID029	47	Chinese		30.9077	315	10.2	10.2	≥ 110 pmol/L & ≤ 29 IU/L	Pre	No	5.08667	16.7	3	Right	Right
MID030	50	Others	Bengali	40.4951	114.1	12.8	7.9	≥ 110 pmol/L & ≤ 29 IU/L	Pre	Yes	5.77333	11.8	3	Right	Right
MID031	47	Others	Bengali	40.6117	236.7	2.6	1	≥ 110 pmol/L & ≤ 29 IU/L	Pre	No	4.97333	12.4667	6	Left	Left
MID032	42	Chinese		29.0007	328.4	3.2	2	≥ 110 pmol/L & ≤ 29 IU/L	Pre	No	4.82333	18.3333	1	Right	Right
MID033	40	Indian		26.5574	205.1	14.7	5.9	≥ 110 pmol/L & ≤ 29 IU/L	Pre	No	5.22667	11.2333	2	Left	Left
MID034	48	Chinese		20.6467	556.3	9.4	5.9	≥ 110 pmol/L & ≤ 29 IU/L	Pre	No	5.39	13.5333	20	Right	Right
MID035	39	Chinese		18.3738	192.8	5.4	1.5	≥ 110 pmol/L & ≤ 29 IU/L	Pre	No	5.56333	10.6333	4	Left	Left
MID036	46	Chinese		17.5451	43.3	99.6	40.2	< 110 pmol/L & > 29 IU/L	Post	No	5.65333	21.2667	1	Right	Right
MID037	39	Chinese		18.8794	137.7	6	8.4	≥ 110 pmol/L & ≤ 29 IU/L	Pre	No	5.93667	11.1667	17	Left	Left
MID038	41	Chinese		18.8362	244.6	9.9	6.5	≥ 110 pmol/L & ≤ 29 IU/L	Pre	No	5.57667	9.26667	2	Left	Left
MID039	45	Chinese		21.3647	481	11.1	23.5	≥ 110 pmol/L & ≤ 29 IU/L	Pre	No	6.02	20.6333	3	Right	Right
MID040	48	Malay		24.9962	843.5	7.3	4.1	≥ 110 pmol/L & ≤ 29 IU/L	Pre	No	5.84667	16.1333	1	Left	Left
MID041	35	Chinese		22.4636	956.9	19.8	42.8	≥ 110 pmol/L & ≤ 29 IU/L	Pre	No	5.17	11.9667	8	Right	Right
MID042	46	Chinese		29.3231	191.2	2.8	2.2	≥ 110 pmol/L & ≤ 29 IU/L	Pre	No	5.58667	30	5	Right	Right
MID043	59	Indian		23.5357	43.3	55.6	36.9	< 110 pmol/L & > 29 IU/L	Post	Yes	5.96667	9.63333	1	Left	Left
MID044	48	Chinese		18.8995	59.4	110.4	40.3	< 110 pmol/L & > 29 IU/L	Post	Yes	5.29	11.0333	1	Right	Right
MID045	41	Chinese		24.2543	273.2	4.3	2.2	≥ 110 pmol/L & ≤ 29 IU/L	Pre	No	5.28333	20.3667	6	Left	Left
MID046	33	Chinese		19.1406	765.1	6.4	6.8	≥ 110 pmol/L & ≤ 29 IU/L	Pre	No	5.21333	12.5667	34	Left	Left
MID047	39	Chinese		20.3232	520.2	5.2	2.3	≥ 110 pmol/L & ≤ 29 IU/L	Pre	No	4.65333	12.0333	13	Right	Right
MID048	59	Others	Javanese	25.2124	43.3	54.4	24.2	< 110 pmol/L & > 29 IU/L	Post	Yes	5.29	10.4333	3	Left	Left
MID049	55	Malay		26.4105	63.3	42	21.6	< 110 pmol/L & > 29 IU/L	Post	Yes	5.41333	9.16667	1	Right	Right
MID050	53	Chinese		18.9631	55.7	77.2	43.3	< 110 pmol/L & > 29 IU/L	Post	Yes	5.74667	9.16667	1	Right	Right
MID051	47	Chinese		31.5912	1023	19.3	23.8	≥ 110 pmol/L & ≤ 29 IU/L	Pre	Yes	5.62667	13.8333	11	Left	Left
MID052	47	Chinese		20.7806	526.1	5.9	5.8	≥ 110 pmol/L & ≤ 29 IU/L	Pre	No	5.75	11.3667	50	Right	Right
MID053	43	Chinese		20.622	139.6	7.3	3.7	≥ 110 pmol/L & ≤ 29 IU/L	Pre	No	6.05	13.1333	40	Right	Right
MID054	40	Malay		32.0102	316	1.9	1.4	≥ 110 pmol/L & ≤ 29 IU/L	Pre	No	5.31	16.7333	20	Left	Left
MID055	66	Malay		28.8668	43.3	44.9	15.7	< 110 pmol/L & > 29 IU/L	Post	Yes	6.33333	14.1667	1	Right	Right
MID056	35	Indian		18.4441	615.1	5.3	6.6	≥ 110 pmol/L & ≤ 29 IU/L	Pre	No	5.94	10.5667	25	Left	Left
MID057	35	Malay		30.3765	283.3	1.9	3	≥ 110 pmol/L & ≤ 29 IU/L	Pre	No	5.76667	9.6	19	Right	Right
MID058	44	Indian		24.4616	872.7	3.2	1.8	≥ 110 pmol/L & ≤ 29 IU/L	Pre	No	5.33667	10.7333	2	Left	Left
MID059	48	Others	Javanese	37.7275	421.5	3	1.4	≥ 110 pmol/L & ≤ 29 IU/L	Pre	No	4.77	16.7667	18	Right	Right
MID060	30	Malay		20.9089	366.2	4.9	2.8	≥ 110 pmol/L & ≤ 29 IU/L	Pre	No	5.82	15.8333	34	Left	Left
MID061	33	Malay		38.5498	480	1.9	1	≥ 110 pmol/L & ≤ 29 IU/L	Pre	No	5.77667	13.0333	7	Left	Left
MID062	44	Malay		21.7862	808.1	3.5	3.7	≥ 110 pmol/L & ≤ 29 IU/L	Pre	No	5.98667	11.4333	13	Right	Right
MID063	35	Others	Boyanese	35.7712	121.7	6.9	5.1	≥ 110 pmol/L & ≤ 29 IU/L	Pre	No	6.27	10.7667	9	Left	Left
MID064	72	Malay		30.5016	43.3	57	20.5	< 110 pmol/L & > 29 IU/L	Post	Yes	6.41667	11	5	Right	Right
MID065	44	Chinese		19.8317	246.1	8.5	4.5	≥ 110 pmol/L & ≤ 29 IU/L	Pre	No	5.01667	13.5333	2	Left	Left
MID066	61	Chinese		27.8864	43.3	56.1	26.1	< 110 pmol/L & > 29 IU/L	Post	Yes	5.87	12.8667	13	Right	Right
MID067	48	Indian		30.9323	181.7	42.4	27.3	≥ 110 pmol/L & > 29 IU/L	Peri	Yes	5.08667	10.7333	1	Left	Left
MID068	42	Chinese		21.1763	114.5	6.2	2.8	≥ 110 pmol/L & ≤ 29 IU/L	Pre	No	5.08333	11.8	20	Right	Right
MID069	57	Others	Boyanese	26.6547	43.3	53.9	23.1	< 110 pmol/L & > 29 IU/L	Post	Yes	5.06333	13.9333	3	Right	Right
MID070	61	Chinese		22.5112	43.3	115.1	36.5	< 110 pmol/L & > 29 IU/L	Post	Yes	5.41667	11.5667	1	Right	Right
MID071	48	Others	Boyanese	22.8501	351.8	21.8	11.3	≥ 110 pmol/L & ≤ 29 IU/L	Pre	No	5.28667	11.1333	1	Left	Left
MID072	37	Chinese		20.7773	43.3	1	0.2	< 110 pmol/L & ≤ 29 IU/L	Peri	No	5.01	12.1667	1	Right	Right
MID073	50	Others	Boyanese	36.7104	133.2	47.5	38.4	≥ 110 pmol/L & > 29 IU/L	Peri	No	5.14	12.9667	11	Left	Left
MID074	44	Chinese		16.7573	826.1	16.8	30.6	≥ 110 pmol/L & ≤ 29 IU/L	Pre	No	5.70333	8	11	Left	Left
MID075	33	Indian		34.3981	97.8	7.7	6.4	< 110 pmol/L & ≤ 29 IU/L	Peri	No	5.32667	14.3	1	Left	Left
MID076	46	Chinese		25.7471	50.9	22.5	4.5	< 110 pmol/L & ≤ 29 IU/L	Peri	No	5.01667	12.4	11	Left	Left
MID077	49	Chinese		19.5524	1598.9	6.4	4.8	≥ 110 pmol/L & ≤ 29 IU/L	Pre	No	5.56667	9.36667	9	Right	Right
MID078	34	Chinese		20.053	396.8	3.2	2.2	≥ 110 pmol/L & ≤ 29 IU/L	Pre	No	5.60667	12.0667	19	Left	Left
MID079	47	Chinese		20.3354	43.3	103.7	46.6	< 110 pmol/L & > 29 IU/L	Post	Yes	5.88	9.96667	2	Left	Left
MID080	41	Chinese		28.9613	202.5	28.2	24.1	≥ 110 pmol/L & ≤ 29 IU/L	Pre	No	5.84333	15.4667	3	Left	Left
MID081	49	Chinese		20.4977	344.9	10.8	3.8	≥ 110 pmol/L & ≤ 29 IU/L	Pre	No	5.76667	13	3	Left	Left
MID082	54	Chinese		20.8829	43.3	73.1	34	< 110 pmol/L & > 29 IU/L	Post	Yes	5.04667	18.0667	1	Left	Left
MID083	55	Chinese		22.9207	43.3	110.1	32.6	< 110 pmol/L & > 29 IU/L	Post	Yes	5.84	14.7333	3	Right	Right
MID084	66	Indian		31.6213	47	46.4	25.6	< 110 pmol/L & > 29 IU/L	Post	Yes	5.75333	9.63333	2	Left	Left
MID085	48	Chinese		21.0695	340.4	9.4	6.2	≥ 110 pmol/L & ≤ 29 IU/L	Pre	No	5.79667	12.7667	3	Left	Left
MID086	63	Indian		24.937	43.3	1	0.2	< 110 pmol/L & ≤ 29 IU/L	Peri	Yes	5.58333	16.4667	2	Right	Right
MID087	49	Malay		24.0004	387.2	6.1	4.3	≥ 110 pmol/L & ≤ 29 IU/L	Pre	No	4.97333	14.6	10	Left	Left
MID088	50	Chinese		20.8676	564.7	6.2	5	≥ 110 pmol/L & ≤ 29 IU/L	Pre	No	5.01667	12.2333	15	Left	Left
MID089	49	Malay		30.0655	374.9	25.7	26.3	≥ 110 pmol/L & ≤ 29 IU/L	Pre	No	4.76	16.2333	1	Left	Left
MID090	56	Malay		31.173	43.3	33.2	31	< 110 pmol/L & > 29 IU/L	Post	Yes	5.69667	10.9667	16	Left	Left
MID091	33	Indian		28.9334	482	4.8	2.8	≥ 110 pmol/L & ≤ 29 IU/L	Pre	No	5.11667	12.2	3	Right	Right
MID092	38	Chinese		20.2752	156.6	6.5	4.3	≥ 110 pmol/L & ≤ 29 IU/L	Pre	No	5.31333	16.0667	35	Right	Right
MID093	36	Chinese		21.5747	292.3	6.7	4.5	≥ 110 pmol/L & ≤ 29 IU/L	Pre	No	4.86333	13.8333	2	Right	Right
MID094	31	Chinese		26.8956	555.1	1.7	0.8	≥ 110 pmol/L & ≤ 29 IU/L	Pre	No	5.76667	15.4	18	Left	Left
MID095	41	Chinese		23.5026	461.9	5	3.6	≥ 110 pmol/L & ≤ 29 IU/L	Pre	No	5.91333	13.0667	23	Left	Left
MID096	32	Chinese		17.9478	118.5	7.2	8.6	≥ 110 pmol/L & ≤ 29 IU/L	Pre	No	5.38	11.7	27	Right	Right
MID097	54	Chinese		23.0301	43.3	50.5	19	< 110 pmol/L & > 29 IU/L	Post	Yes	5.47667	11.4667	4	Left	Left
MID098	55	Indian		30.973	65.5	29	11.9	< 110 pmol/L & ≤ 29 IU/L	Peri	Yes	5.37667	12.2333	3	Right	Right
MID099	39	Chinese		25.9046	329.8	2.4	1.4	≥ 110 pmol/L & ≤ 29 IU/L	Pre	No	5.78	12.5	9	Right	Right
MID100	34	Chinese		18.4998	954.6	29.3	67.5	≥ 110 pmol/L & > 29 IU/L	Peri	No	4.94	11.9333	7	Left	Left
MID101	63	Chinese		23.3353	45.1	53.3	22.1	< 110 pmol/L & > 29 IU/L	Post	Yes	5.29	11.2333	1	Left	Left
MID102	43	Chinese		20.3497	138.9	7.1	2.1	≥ 110 pmol/L & ≤ 29 IU/L	Pre	No	5.54	12.0333	17	Right	Right
MID103	44	Chinese		21.4569	414	6.1	6.2	≥ 110 pmol/L & ≤ 29 IU/L	Pre	No	5.14	15.6667	16	Left	Left
MID104	36	Malay		24.1727	779.4	4.7	4.2	≥ 110 pmol/L & ≤ 29 IU/L	Pre	No	5.92	9.8	6	Right	Right
MID105	32	Chinese		21.8071	82.3	7.6	4.3	< 110 pmol/L & ≤ 29 IU/L	Peri	No	5.99667	12.7667	18	Left	Left
MID106	30	Chinese		21.1938	136.5	6.6	3.6	≥ 110 pmol/L & ≤ 29 IU/L	Pre	No	5.54	14.1	34	Left	Left
MID107	36	Chinese		19.1055	241.5	8.3	4.7	≥ 110 pmol/L & ≤ 29 IU/L	Pre	No	5.83	9.33333	24	Left	Left
MID108	43	Chinese		27.8812	229.9	8.6	8.4	≥ 110 pmol/L & ≤ 29 IU/L	Pre	No	5.56667	9.93333	26	Right	Right
MID109	32	Chinese		18.5947	198.1	5.4	9	≥ 110 pmol/L & ≤ 29 IU/L	Pre	No	5.59	16.3667	17	Right	Right
MID110	47	Chinese		20.8107	1441.3	10.5	6.7	≥ 110 pmol/L & ≤ 29 IU/L	Pre	No	5.78333	10.4667	11	Left	Left
MID111	64	Chinese		21.0171	43.3	51.2	18	< 110 pmol/L & > 29 IU/L	Post	Yes	6.19667	10.1667	22	Right	Right
MID112	33	Chinese		19.6933	177.3	3.1	4.5	≥ 110 pmol/L & ≤ 29 IU/L	Pre	No	6.04667	13.1	12	Left	Left
MID113	61	Indian		22.6857	43.3	107.6	40.3	< 110 pmol/L & > 29 IU/L	Post	Yes	5.68	11	5	Left	Left
MID114	64	Indian		25.2998	43.3	88.3	21.2	< 110 pmol/L & > 29 IU/L	Post	Yes	6.5	8.06667	1	Right	Right
MID115	44	Chinese		20.8677	446.3	2.8	2	≥ 110 pmol/L & ≤ 29 IU/L	Pre	No	5.93	10.8667	13	Right	Right
MID116	47	Malay		23.937	48.4	54.9	24.2	< 110 pmol/L & > 29 IU/L	Post	Yes	5.5	11.1667	3	Left	Left
MID117	49	Chinese		21.0603	522.2	4	5	≥ 110 pmol/L & ≤ 29 IU/L	Pre	No	5.72	18.9333	51	Right	Right
MID118	56	Others	Pakistani	23.8476	44.7	85.4	39.8	< 110 pmol/L & > 29 IU/L	Post	Yes	6.48333	10.0333	43	Right	Right
MID119	49	Chinese		22.3246	43.7	123.6	48.1	< 110 pmol/L & > 29 IU/L	Post	Yes	5.70333	11.3	40	Left	Left
MID120	52	Chinese		23.2945	63.2	47.9	31.3	< 110 pmol/L & > 29 IU/L	Post	Yes	6.25	14.4667	12	Right	Right
MID121	49	Chinese		24.2744	285.5	12.2	5.1	≥ 110 pmol/L & ≤ 29 IU/L	Pre	No	6.02	9.83333	14	Left	Left
MID122	45	Indian		24.8892	379.6	4	0.7	≥ 110 pmol/L & ≤ 29 IU/L	Pre	No	6.39	10.8	24	Left	Left
MID123	73	Indian		30.7082	66.7	87.9	32.3	< 110 pmol/L & > 29 IU/L	Post	Yes	5.63	8.9	24	Left	Left
MID124	57	Malay		28.1483	66.7	94.6	32.4	< 110 pmol/L & > 29 IU/L	Post	Yes	6.39	10.0667	15	Left	Left
MID125	56	Malay		26.2852	69.6	71.4	30.8	< 110 pmol/L & > 29 IU/L	Post	Yes	6.30333	10.3667	22	Right	Right
MID126	56	Malay		28.6968	43.3	85	33.8	< 110 pmol/L & > 29 IU/L	Post	Yes	5.44667	10.2667	5	Left	Left
MID127	36	Indian		23.0196	227.4	4.5	11.3	≥ 110 pmol/L & ≤ 29 IU/L	Pre	No	5.48	9.46667	1	Right	Right
MID128	45	Indian		29.1651	58.8	10.6	2.1	< 110 pmol/L & ≤ 29 IU/L	Peri	No	5.92667	8.93333	3	Left	Left
MID129	47	Indian		29.5088	1104.5	15.2	70.3	≥ 110 pmol/L & ≤ 29 IU/L	Pre	No	5.58333	12.8	19	Right	Right
MID130	32	Malay		20.509	43.3	1	0.2	< 110 pmol/L & ≤ 29 IU/L	Peri	No	5.90333	15.9667	24	Left	Left
MID131	48	Others	Indonesian	36.5363	559.2	41	60.3	≥ 110 pmol/L & > 29 IU/L	Peri	No	5.4	8.93333	11	Right	Right
MID132	46	Others	Pakistani	32.0354	350	5.9	4.9	≥ 110 pmol/L & ≤ 29 IU/L	Pre	No	6.62667	11.5667	5	Left	Left
MID133	41	Malay		27.4018	43.3	47.8	25.4	< 110 pmol/L & > 29 IU/L	Post	No	5.43333	15.8667	16	Left	Left
MID134	60	Chinese		29.1105	818.6	2.5	1.8	≥ 110 pmol/L & ≤ 29 IU/L	Pre	Yes	5.88333	9.2	5	Right	Right
MID135	62	Indian		27.769	43.9	121.5	39.5	< 110 pmol/L & > 29 IU/L	Post	Yes	5.87333	10.3333	1	Right	Right
MID136	72	Indian		27.9117	200.3	77.6	24.7	≥ 110 pmol/L & > 29 IU/L	Peri	Yes	5.96333	10.1667	23	Right	Right
MID137	58	Indian		31.8141	83.8	91.1	31.6	< 110 pmol/L & > 29 IU/L	Post	Yes	5.79	11.4	1	Right	Right
MID138	36	Chinese		28.5611	441.6	3.8	4.2	≥ 110 pmol/L & ≤ 29 IU/L	Pre	No	4.96333	14.8333	8	Left	Left
MID139	31	Chinese		21.8432	182	6.7	5.3	≥ 110 pmol/L & ≤ 29 IU/L	Pre	No	5.71667	11.3333	36	Right	Right
MID140	61	Chinese		27.6116	79.5	56.6	26.5	< 110 pmol/L & > 29 IU/L	Post	Yes	5.07667	9.5	12	Left	Left
MID141	41	Chinese		17.7622	596.2	4.5	3.4	≥ 110 pmol/L & ≤ 29 IU/L	Pre	No	5.76667	10.7667	25	Right	Right
MID142	51	Indian		24.4752	43.3	111.8	47.6	< 110 pmol/L & > 29 IU/L	Post	Yes	6.17333	8.23333	1	Right	Right
MID143	31	Chinese		29.291	149	7	4.2	≥ 110 pmol/L & ≤ 29 IU/L	Pre	No	6.33333	11.0667	25	Left	Left
MID144	41	Chinese		18.7964	1802.3	3.2	4.1	≥ 110 pmol/L & ≤ 29 IU/L	Pre	No	5.16333	12.6333	51	Left	Left
MID145	43	Chinese		19.096	855.4	6.5	5.8	≥ 110 pmol/L & ≤ 29 IU/L	Pre	No	5.99667	10.1667	6	Right	Right
MID146	42	Chinese		21.766	2173.8	5.7	5.4	≥ 110 pmol/L & ≤ 29 IU/L	Pre	No	5.16667	17.4333	24	Right	Right
MID147	62	Chinese		21.9296	43.3	46.4	29.4	< 110 pmol/L & > 29 IU/L	Post	Yes	5.89667	15.5333	7	Left	Left
MID148	48	Chinese		20.8569	153.5	9.9	3	≥ 110 pmol/L & ≤ 29 IU/L	Pre	No	5.9	11.9333	37	Right	Right
MID149	43	Chinese		19.9635	634.1	10.4	4.6	≥ 110 pmol/L & ≤ 29 IU/L	Pre	No	5.12667	9.46667	4	Right	Right
MID150	63	Chinese		23.3892	43.6	100.2	33.8	< 110 pmol/L & > 29 IU/L	Post	Yes	5.98	11.8333	11	Right	Right
MID151	45	Indian		31.0159	236	6.2	2.4	≥ 110 pmol/L & ≤ 29 IU/L	Pre	No	5.34333	9.6	2	Right	Right
MID152	60	Chinese		21.0693	52.5	72.7	31.4	< 110 pmol/L & > 29 IU/L	Post	Yes	5.63667	9.33333	3	Left	Left
MID153	30	Chinese		24.9775	172	6.9	4.1	≥ 110 pmol/L & ≤ 29 IU/L	Pre	No	5.45333	10.4	9	Left	Left
MID154	60	Chinese		22.8512	43.3	66.3	27.6	< 110 pmol/L & > 29 IU/L	Post	Yes	5.41	10.2333	4	Right	Right
MID155	66	Chinese		20.8852	43.3	133.2	36.1	< 110 pmol/L & > 29 IU/L	Post	Yes	5.85667	9.46667	7	Left	Left
MID156	70	Malay		23.575	43.3	59.5	25.9	< 110 pmol/L & > 29 IU/L	Post	Yes	5.26333	9.86667	1	Right	Right
MID157	35	Chinese		25.6069	792.4	2.5	6.1	≥ 110 pmol/L & ≤ 29 IU/L	Pre	No	5.83667	11.7667	44	Right	Right
MID158	57	Chinese		24.6995	43.3	95.2	33.8	< 110 pmol/L & > 29 IU/L	Post	Yes	6.13	9.6	5	Left	Left
MID159	45	Chinese		25.8201	150.1	8.4	3.2	≥ 110 pmol/L & ≤ 29 IU/L	Pre	No	5.9	12.4	8	Left	Left
MID160	36	Others	Javanese	21.5638	2030.2	13.2	51.8	≥ 110 pmol/L & ≤ 29 IU/L	Pre	No	6.15667	9.43333	8	Right	Right
MID161	39	Chinese		23.1399	730.9	5.1	6.3	≥ 110 pmol/L & ≤ 29 IU/L	Pre	No	5.85	11.2333	19	Left	Left
MID162	59	Chinese		18.8195	43.3	111	42.6	< 110 pmol/L & > 29 IU/L	Post	Yes	5.66	8.96667	17	Right	Right
MID163	71	Chinese		30.5196	43.3	63.4	32.5	< 110 pmol/L & > 29 IU/L	Post	Yes	5.13333	14.1333	1	Left	Left
MID164	41	Chinese		21.526	214	8.9	6	≥ 110 pmol/L & ≤ 29 IU/L	Pre	No	5.79	12.5333	23	Left	Left
MID165	68	Chinese		27.0213	43.3	49.5	14.4	< 110 pmol/L & > 29 IU/L	Post	Yes	5.64	9.53333	3	Left	Left
MID166	50	Malay		27.2985	43.3	1	0.2	< 110 pmol/L & ≤ 29 IU/L	Peri	No	6.32667	13.1	23	Right	Right
MID167	47	Chinese		20.6678	821	2.4	4.9	≥ 110 pmol/L & ≤ 29 IU/L	Pre	No	5.22667	13.2333	47	Left	Left
MID168	65	Indian		26.4833	59.3	80.1	36	< 110 pmol/L & > 29 IU/L	Post	Yes	6.60667	13.0333	6	Right	Right
MID169	65	Others	Malayalee	24.4612	51.5	91.1	30.6	< 110 pmol/L & > 29 IU/L	Post	Yes	6.24667	9.16667	2	Left	Left
MID170	57	Indian		31.3144	43.3	1	0.2	< 110 pmol/L & ≤ 29 IU/L	Peri	Yes	6.16333	10.3	1	Left	Left
MID171	64	Indian		28.1303	57.7	52	32.3	< 110 pmol/L & > 29 IU/L	Post	Yes	5.84667	8.83333	1	Left	Left
MID172	56	Indian		23.4624	76.3	96.5	38.9	< 110 pmol/L & > 29 IU/L	Post	Yes	5.82667	11.0333	37	Left	Left
MID173	60	Others	Sikh	28.5001	51.2	70	41.5	< 110 pmol/L & > 29 IU/L	Post	Yes	6.07333	10.2	2	Right	Right
MID174	68	Others	Sikh	29.5069	73.4	117.8	54.2	< 110 pmol/L & > 29 IU/L	Post	Yes	5.34667	18.5	9	Left	Left
MID175	68	Others	Sikh	33.8129	58	32.6	18.5	< 110 pmol/L & > 29 IU/L	Post	Yes	6.12	11.6667	14	Right	Right
MID176	46	Indian		22.5374	546.8	2	1.7	≥ 110 pmol/L & ≤ 29 IU/L	Pre	No	5.89333	11.0667	3	Left	Left
MID177	41	Malay		27.6247	556.8	5.9	6.9	≥ 110 pmol/L & ≤ 29 IU/L	Pre	No	3.92667	9.6	6	Right	Right
MID178	62	Indian		22.9103	54.2	72	25.3	< 110 pmol/L & > 29 IU/L	Post	Yes	5.52667	11.7	3	Left	Left
MID179	48	Malay		31.4369	43.3	38.5	23.3	< 110 pmol/L & > 29 IU/L	Post	No	5.44333	11.0667	17	Right	Right
MID180	51	Indian		32.2572	57.2	127	48.2	< 110 pmol/L & > 29 IU/L	Post	No	6.28333	12.3333	21	Left	Left
MID181	47	Chinese		23.8858	685.9	2.7	2.3	≥ 110 pmol/L & ≤ 29 IU/L	Pre	No	5.57333	9.33333	30	Right	Right
MID182	48	Malay		29.0733	593.5	3.9	3.7	≥ 110 pmol/L & ≤ 29 IU/L	Pre	No	6.22667	11.7	11	Left	Left
MID183	32	Chinese		36.0538	43.3	1	0.2	< 110 pmol/L & ≤ 29 IU/L	Peri	No	5.28	23.0333	17	Left	Left
MID184	67	Chinese		18.736	43.3	52.8	24.2	< 110 pmol/L & > 29 IU/L	Post	Yes	5.78	8.93333	26	Right	Right
MID185	31	Chinese		22.202	154.2	6	6.5	≥ 110 pmol/L & ≤ 29 IU/L	Pre	No	6.44667	11.8333	1	Left	Left
MID186	32	Malay		23.7049	287.7	4.6	3.9	≥ 110 pmol/L & ≤ 29 IU/L	Pre	No	6.22	9.1	1	Right	Right
MID187	61	Malay		28.382	43.3	103.2	30.4	< 110 pmol/L & > 29 IU/L	Post	Yes	5.74	14.0333	1	Right	Right
MID188	38	Chinese		23.3392	98.8	6.4	1.6	< 110 pmol/L & ≤ 29 IU/L	Peri	No	5.27667	13.1667	1	Left	Left
MID189	42	Chinese		17.9593	231.9	6.3	2.3	≥ 110 pmol/L & ≤ 29 IU/L	Pre	No	5.94667	12.1667	3	Right	Right
MID190	41	Malay		22.2598	756.5	5.6	5.6	≥ 110 pmol/L & ≤ 29 IU/L	Pre	No	6.12667	11.9667	5	Left	Left
MID191	59	Indian		27.0778	43.3	60.5	21.2	< 110 pmol/L & > 29 IU/L	Post	Yes	6.14333	10.6667	1	Right	Right
MID192	34	Chinese		22.6223	537.1	3.2	4.4	≥ 110 pmol/L & ≤ 29 IU/L	Pre	No	6.06333	11.7333	1	Right	Right
MID193	55	Indian		21.5021	146.3	38.6	11.7	≥ 110 pmol/L & > 29 IU/L	Peri	No	5.80667	10.7333	3	Right	Right
MID194	71	Indian		26.0384	48.5	74.9	28.7	< 110 pmol/L & > 29 IU/L	Post	Yes	5.90667	10.4	1	Right	Right
MID195	68	Chinese		26.2032	51.2	35	31.2	< 110 pmol/L & > 29 IU/L	Post	Yes	5.32	11.7333	1	Left	Left
MID196	33	Chinese		21.262	113.5	6.3	3.4	≥ 110 pmol/L & ≤ 29 IU/L	Pre	No	5.69	12.1	35	Right	Right
MID197	34	Others	Boyanese	36.5418	1782.3	3.4	2.8	≥ 110 pmol/L & ≤ 29 IU/L	Pre	No	5.82	14.8667	1	Right	Right
MID198	57	Chinese		20.6925	47.2	132.2	45.4	< 110 pmol/L & > 29 IU/L	Post	Yes	6.23667	11.6333	9	Left	Left
MID199	65	Chinese		21.7879	52.3	81	32.7	< 110 pmol/L & > 29 IU/L	Post	Yes	6.73667	16.0333	10	Left	Left
MID200	61	Chinese		20.043	60.3	92.4	46	< 110 pmol/L & > 29 IU/L	Post	Yes	6.69333	9.4	12	Right	Right
MID201	61	Chinese		21.8479	43.3	69.4	29.6	< 110 pmol/L & > 29 IU/L	Post	Yes	6.61667	14.7	25	Left	Left
MID202	63	Indian		27.4391	53.1	63.6	36.1	< 110 pmol/L & > 29 IU/L	Post	Yes	5.23	8.4	5	Left	Left
MID203	35	Chinese		23.7718	1234.5	4.2	4.3	≥ 110 pmol/L & ≤ 29 IU/L	Pre	No	5.37	11.9667	48	Right	Right
MID204	38	Malay		31.7986	191.5	6.8	6.7	≥ 110 pmol/L & ≤ 29 IU/L	Pre	No	5.4	9.5	2	Left	Left
MID205	39	Chinese		20.1424	238.2	7.7	12.5	≥ 110 pmol/L & ≤ 29 IU/L	Pre	No	5.94333	10.1667	3	Right	Right
MID206	46	Chinese		42.6012	108.3	12.7	3.9	< 110 pmol/L & ≤ 29 IU/L	Peri	No	6.08	13.7	6	Left	Left
MID207	49	Chinese		21.0748	154.4	5.6	3.4	≥ 110 pmol/L & ≤ 29 IU/L	Pre	No	5.20667	12.8	2	Left	Left
MID208	64	Indian		25.5588	55.2	80.3	28.9	< 110 pmol/L & > 29 IU/L	Post	Yes	6.04333	7.36667	2	Right	Right
MID209	69	Indian		28.6051	43.3	111	43.8	< 110 pmol/L & > 29 IU/L	Post	Yes	6.23667	12.6667	1	Left	Left
MID210	58	Indian		27.0487	46.5	78	37.6	< 110 pmol/L & > 29 IU/L	Post	Yes	5.06667	9.33333	7	Right	Right
MID211	59	Others	Malayalee	22.3928	63.2	103.8	40	< 110 pmol/L & > 29 IU/L	Post	Yes	5.87667	10.4667	34	Right	Right
MID212	65	Others	Malayalee	26.2466	67.5	54.8	21.7	< 110 pmol/L & > 29 IU/L	Post	Yes	5.87	12.2333	5	Left	Left
MID213	59	Others	Malayalee	23.4137	49.6	110.4	41	< 110 pmol/L & > 29 IU/L	Post	Yes	6.26333	23.0667	24	Right	Right
MID214	60	Chinese		20.519	43.3	100.9	30.2	< 110 pmol/L & > 29 IU/L	Post	Yes	5.41333	11.2	8	Right	Right
MID215	63	Chinese		21.867	43.3	41	19.2	< 110 pmol/L & > 29 IU/L	Post	Yes	5.61333	11.5667	12	Left	Left
MID216	50	Indian		19.8108	347.6	44.6	23.6	≥ 110 pmol/L & > 29 IU/L	Peri	Yes	5.38	12.0333	4	Right	Right
MID217	60	Chinese		26.1264	43.8	56.6	25.2	< 110 pmol/L & > 29 IU/L	Post	Yes	6.33	9.6	14	Left	Left
MID218	58	Chinese		22.7162	49.9	48.3	19.8	< 110 pmol/L & > 29 IU/L	Post	Yes	6.38667	15.1	6	Right	Right
MID219	65	Chinese		19.238	57.6	98.4	27.8	< 110 pmol/L & > 29 IU/L	Post	Yes	5.95667	10.1	1	Left	Left
MID220	53	Chinese		21.9578	48.1	141	35.9	< 110 pmol/L & > 29 IU/L	Post	Yes	5.74	12.1	5	Right	Right
MID221	61	Chinese		23.0326	58	73.8	29.8	< 110 pmol/L & > 29 IU/L	Post	Yes	5.62	12.4667	34	Right	Right
MID222	55	Chinese		19.6076	43.3	107.8	32.1	< 110 pmol/L & > 29 IU/L	Post	Yes	5.67333	13.2333	4	Left	Left
MID223	58	Chinese		20.1867	43.3	52.7	18.8	< 110 pmol/L & > 29 IU/L	Post	Yes	5.75	18	34	Right	Right
MID224	60	Others	Boyanese	30.5544	43.3	46.2	23.7	< 110 pmol/L & > 29 IU/L	Post	Yes	5.03333	9.43333	9	Right	Right
MID225	57	Chinese		18.4498	43.3	65.1	34.5	< 110 pmol/L & > 29 IU/L	Post	Yes	5.56333	9.46667	23	Left	Left
MID226	56	Chinese		25.0156	66.8	130.6	56.9	< 110 pmol/L & > 29 IU/L	Post	Yes	6.53	11.9333	14	Right	Right
MID227	40	Indian		29.4873	621.4	3.6	3.4	≥ 110 pmol/L & ≤ 29 IU/L	Pre	No	6.19667	7.66667	9	Left	Left
MID228	51	Chinese		24.7338	48.7	44.4	26.1	< 110 pmol/L & > 29 IU/L	Post	Yes	5.80667	12.5667	1	Left	Left
MID229	41	Chinese		20.3218	208.6	8.3	5.1	≥ 110 pmol/L & ≤ 29 IU/L	Pre	No	6.32	11.4333	33	Right	Right
MID230	51	Chinese		23.3093	1251.1	3.8	4.8	≥ 110 pmol/L & ≤ 29 IU/L	Pre	No	6.55667	12.3333	28	Left	Left
MID231	54	Others	Malayalee	25.7811	74	55.8	30.9	< 110 pmol/L & > 29 IU/L	Post	Yes	6.34333	11.1333	1	Left	Left
MID232	47	Chinese		22.8583	65.9	57.6	26	< 110 pmol/L & > 29 IU/L	Post	No	6.16	13.7	5	Right	Right
MID233	39	Others	Boyanese	24.4167	414.2	2.9	0.4	≥ 110 pmol/L & ≤ 29 IU/L	Pre	No	5.80667	12.3333	18	Right	Right
MID234	72	Indian		26.0156	43.3	74.3	25.7	< 110 pmol/L & > 29 IU/L	Post	Yes	5.62333	8.83333	3	Left	Left
MID235	39	Malay		20.9773	1905.5	19.3	38.8	≥ 110 pmol/L & ≤ 29 IU/L	Pre	No	5.85667	13.3	2	Right	Right
MID236	35	Chinese		17.6829	424.3	6.1	3	≥ 110 pmol/L & ≤ 29 IU/L	Pre	No	6.03333	13.4	22	Left	Left
MID237	49	Chinese		25.3604	1093.5	2.8	3.1	≥ 110 pmol/L & ≤ 29 IU/L	Pre	No	5.58333	10.9333	1	Left	Left
MID238	45	Chinese		21.8605	446.2	3.3	2.2	≥ 110 pmol/L & ≤ 29 IU/L	Pre	No	5.76667	9.93333	45	Right	Right
MID239	54	Chinese		20.8818	63.4	129.5	39.6	< 110 pmol/L & > 29 IU/L	Post	Yes	6.28667	9.83333	4	Left	Left
MID240	35	Chinese		21.0759	1748.8	3.3	3.3	≥ 110 pmol/L & ≤ 29 IU/L	Pre	No	6.18667	30.8	7	Left	Left
MID241	55	Chinese		22.5354	43.8	65	36.7	< 110 pmol/L & > 29 IU/L	Post	Yes	6.38333	12.8333	4	Left	Left
MID242	42	Malay		27.4636	456.9	2.7	0.6	≥ 110 pmol/L & ≤ 29 IU/L	Pre	No	5.50333	12.3667	4	Right	Right
MID243	60	Chinese		20.6389	49.3	83.9	33.8	< 110 pmol/L & > 29 IU/L	Post	Yes	5.31333	9.9	24	Right	Right
MID244	64	Chinese		22.4138	68.9	58.9	27.6	< 110 pmol/L & > 29 IU/L	Post	Yes	5.37667	12.9667	10	Right	Right
MID245	75	Chinese		26.0642	69	59.4	28.9	< 110 pmol/L & > 29 IU/L	Post	Yes	4.76	13.5	1	Right	Right
MID246	37	Chinese		25.631	1860	6.8	27.8	≥ 110 pmol/L & ≤ 29 IU/L	Pre	No	4.45333	13.0667	2	Left	Left
MID247	54	Chinese		23.3113	755.3	18.9	22.4	≥ 110 pmol/L & ≤ 29 IU/L	Pre	Yes	4.55667	12.6333	9	Right	Right
MID248	40	Chinese		18.7898	43.3	38.9	8.9	< 110 pmol/L & > 29 IU/L	Post	No	5.34	12.5	58	Right	Right
MID249	36	Chinese		21.5036	205.9	9.3	8.8	≥ 110 pmol/L & ≤ 29 IU/L	Pre	No	4.23333	14.7333	4	Left	Left
MID250	64	Chinese		26.0208	43.3	71.5	27.4	< 110 pmol/L & > 29 IU/L	Post	Yes	4.89333	10.9667	1	Right	Right
MID251	43	Chinese		20.3827	232.2	9.1	4	≥ 110 pmol/L & ≤ 29 IU/L	Pre	No	4.75	13.6	2	Left	Left
MID252	57	Indian		38.2945	73.7	30	10.9	< 110 pmol/L & > 29 IU/L	Post	Yes	4.73667	10.6667	3	Right	Right
MID253	51	Indian		23.4755	61.2	100.9	30.6	< 110 pmol/L & > 29 IU/L	Post	Yes	5.39667	13.0333	34	Right	Right
MID254	46	Chinese		20.9612	65	105.6	41.9	< 110 pmol/L & > 29 IU/L	Post	Yes	5.73667	13.8667	11	Right	Right
MID255	47	Indian		23.2277	356.2	6	2.6	≥ 110 pmol/L & ≤ 29 IU/L	Pre	No	5.05667	14.2333	14	Right	Right
MID256	52	Chinese		23.2335	43.3	109.4	44.1	< 110 pmol/L & > 29 IU/L	Post	Yes	4.68667	12.1	16	Left	Left
MID257	54	Chinese		24.0378	46.4	96.5	32	< 110 pmol/L & > 29 IU/L	Post	Yes	4.73333	18.6667	29	Right	Right
MID258	40	Chinese		19.5555	89.5	3.1	1.7	< 110 pmol/L & ≤ 29 IU/L	Peri	No	5.91	16.1667	56	Left	Left
MID259	35	Indian		27.3591	237.6	2.9	2.3	≥ 110 pmol/L & ≤ 29 IU/L	Pre	No	5.37	11.7	6	Right	Right
MID260	58	Indian		23.129	48.2	108.3	36.5	< 110 pmol/L & > 29 IU/L	Post	Yes	4.72667	7.76667	6	Right	Right
MID261	35	Others	Sikh	32.0529	266.5	5.7	2.8	≥ 110 pmol/L & ≤ 29 IU/L	Pre	No	4.42	13.8	5	Right	Right
MID262	68	Indian		27.7987	66.6	113.9	28.6	< 110 pmol/L & > 29 IU/L	Post	Yes	5.46333	18.0667	9	Right	Right
MID263	65	Indian		32.0334	190.6	91.9	27	≥ 110 pmol/L & > 29 IU/L	Peri	Yes	4.86	11.5667	15	Right	Right
MID264	50	Indian		26.6913	93.3	40.2	21	< 110 pmol/L & > 29 IU/L	Post	Yes	4.73667	9.1	1	Left	Left
MID265	51	Indian		36.2774	129.5	20	6.3	≥ 110 pmol/L & ≤ 29 IU/L	Pre	Yes	5.47333	14.8333	22	Right	Right
MID266	51	Indian		37.5861	398.1	2.7	1.1	≥ 110 pmol/L & ≤ 29 IU/L	Pre	No	4.52667	18.9	27	Left	Left
MID267	49	Chinese		29.8747	353.3	4.3	4.3	≥ 110 pmol/L & ≤ 29 IU/L	Pre	No	5.03	13.2	42	Left	Left
MID268	61	Chinese		23.4679	43.3	1	0.2	< 110 pmol/L & ≤ 29 IU/L	Peri	Yes	4.08	12.4333	6	Left	Left
MID269	67	Chinese		23.2905	124.6	49.5	18.1	≥ 110 pmol/L & > 29 IU/L	Peri	Yes	4.46667	10.3333	18	Left	Left
MID270	44	Chinese		27.0287	441.3	4	3.3	≥ 110 pmol/L & ≤ 29 IU/L	Pre	No	4.11333	19.1333	20	Left	Left
MID271	56	Chinese		28.0312	122.9	71.5	28.9	≥ 110 pmol/L & > 29 IU/L	Peri	Yes	4.48667	13.1	2	Left	Left
MID272	53	Chinese		21.6294	77.8	150.9	49.6	< 110 pmol/L & > 29 IU/L	Post	Yes	5.48667	13.1667	4	Left	Left
MID273	60	Chinese		25.9601	72.2	65.6	25.5	< 110 pmol/L & > 29 IU/L	Post	Yes	4.58333	10.8667	1	Left	Left
MID274	32	Chinese		22.8774	224.4	9.7	8	≥ 110 pmol/L & ≤ 29 IU/L	Pre	No	4.24333	11.3667	13	Left	Left
MID275	31	Chinese		20.3071	518	7.7	17.5	≥ 110 pmol/L & ≤ 29 IU/L	Pre	No	4.74333	13.4667	19	Left	Left
MID276	41	Chinese		28.8307	260.8	4.8	5.2	≥ 110 pmol/L & ≤ 29 IU/L	Pre	No	4.01333	12.7	2	Left	Left
MID277	38	Chinese		22.2993	600.2	3.1	1.5	≥ 110 pmol/L & ≤ 29 IU/L	Pre	No	5.09667	19.8	28	Left	Left
MID278	60	Chinese		21.5445	124.7	91.9	32.9	≥ 110 pmol/L & > 29 IU/L	Peri	Yes	4.52333	11	1	Left	Left
MID279	37	Chinese		21.0715	805	3.5	4.3	≥ 110 pmol/L & ≤ 29 IU/L	Pre	No	4.58667	17	13	Left	Left
MID280	35	Chinese		26.4352	280.3	7.6	8.7	≥ 110 pmol/L & ≤ 29 IU/L	Pre	No	4.83667	15.4333	2	Left	Left
MID281	63	Chinese		15.1232	104.1	131.9	57.5	< 110 pmol/L & > 29 IU/L	Post	Yes	5.31667	11.1	1	Left	Left
MID282	52	Chinese		24.7811	258	46.1	29.7	≥ 110 pmol/L & > 29 IU/L	Peri	No	4.35667	12.2333	28	Left	Left
MID283	44	Chinese		23.2309	972.1	2.5	3.1	≥ 110 pmol/L & ≤ 29 IU/L	Pre	No	5.02667	11.2667	8	Left	Left
MID284	49	Chinese		20.2239	62	58.3	33.3	< 110 pmol/L & > 29 IU/L	Post	No	5.58667	9.83333	4	Left	Left
MID285	54	Chinese		22.6995	130.7	124.8	51.3	≥ 110 pmol/L & > 29 IU/L	Peri	Yes	4.67	12.9667	36	Left	Left
MID286	47	Chinese		22.2985	365.5	2.9	4.1	≥ 110 pmol/L & ≤ 29 IU/L	Pre	No	5.07	12.9333	58	Left	Left
MID287	50	Chinese		30.9396	78.8	55.4	30.9	< 110 pmol/L & > 29 IU/L	Post	Yes	4.29667	12.5667	39	Left	Left
MID288	48	Chinese		25.7187	242.4	4.5	2.5	≥ 110 pmol/L & ≤ 29 IU/L	Pre	No	4.34	15.7	5	Left	Left
MID289	42	Chinese		30.412	973.7	11.6	13.7	≥ 110 pmol/L & ≤ 29 IU/L	Pre	No	4.51333	31.1333	1	Left	Left
MID290	42	Chinese		23.5948	235.7	10	3	≥ 110 pmol/L & ≤ 29 IU/L	Pre	No	4.47	13.1	5	Left	Left
MID291	56	Chinese		19.8295	75.2	144.8	45.5	< 110 pmol/L & > 29 IU/L	Post	Yes	4.58333	13.9667	7	Left	Left
MID292	63	Chinese		22.1609	79	81.6	23.8	< 110 pmol/L & > 29 IU/L	Post	Yes	4.14667	12.5333	2	Left	Left
MID293	48	Chinese		22.4605	1789.2	6.7	8.6	≥ 110 pmol/L & ≤ 29 IU/L	Pre	No	5.03333	12.3	19	Left	Left
MID294	53	Chinese		22.9653	121.2	79.7	36.6	≥ 110 pmol/L & > 29 IU/L	Peri	Yes	4.45667	11.7333	1	Left	Left
MID295	64	Chinese		21.5774	81.9	68.6	27	< 110 pmol/L & > 29 IU/L	Post	Yes	4.58333	14.2	1	Left	Left
MID296	61	Chinese		21.5238	88.6	56	28.1	< 110 pmol/L & > 29 IU/L	Post	Yes	5.03	11.4	10	Left	Left
MID297	61	Chinese		20.5044	85	106.8	35.5	< 110 pmol/L & > 29 IU/L	Post	Yes	4.14667	10.2667	1	Left	Left
MID298	63	Chinese		24.4635	145.4	121.3	33.1	≥ 110 pmol/L & > 29 IU/L	Peri	Yes	4.59333	12.0333	4	Left	Left
MID299	43	Chinese		18.7343	464.6	3.9	1.4	≥ 110 pmol/L & ≤ 29 IU/L	Pre	No	4.61333	10.1	3	Left	Left
MID300	37	Chinese		18.2746	1030.7	5.7	10	≥ 110 pmol/L & ≤ 29 IU/L	Pre	No	5.19	11.2333	25	Left	Left
MID301	59	Chinese		23.5821	43.3	91.3	25	< 110 pmol/L & > 29 IU/L	Post	Yes	4.3	9.36667	9	Left	Left
MID302	42	Chinese		25.7577	388	6.6	6.2	≥ 110 pmol/L & ≤ 29 IU/L	Pre	No	4.65333	16.5	21	Left	Left
MID303	59	Indian		24.0082	62	48.7	26.6	< 110 pmol/L & > 29 IU/L	Post	Yes	4.44333	12.0667	5	Left	Left
MID304	39	Chinese		24.5917	361.6	6.3	11.1	≥ 110 pmol/L & ≤ 29 IU/L	Pre	No	4.96667	12.8333	1	Left	Left
MID305	54	Chinese		22.9137	54.4	133.1	43.1	< 110 pmol/L & > 29 IU/L	Post	No	4.49	15	5	Left	Left
MID306	52	Chinese		22.2565	129.2	121.4	37.2	≥ 110 pmol/L & > 29 IU/L	Peri	No	4.82333	14.8333	4	Left	Left
MID307	52	Chinese		18.561	118.4	84.5	31.3	≥ 110 pmol/L & > 29 IU/L	Peri	Yes	5.06333	12.3667	3	Left	Left
MID308	51	Chinese		20.2296	127.1	102.6	48.9	≥ 110 pmol/L & > 29 IU/L	Peri	No	5.17	16.1333	18	Left	Left
MID309	53	Chinese		20.8749	124.6	67.9	30.4	≥ 110 pmol/L & > 29 IU/L	Peri	Yes	4.79333	11.0333	2	Left	Left
MID310	54	Chinese		21.0931	106.8	49.5	12.2	< 110 pmol/L & > 29 IU/L	Post	Yes	4.07667	19.2667	1	Left	Left
MID311	32	Chinese		29.7652	423.4	5.9	3.2	≥ 110 pmol/L & ≤ 29 IU/L	Pre	No	4.37667	12.3667	42	Left	Left
MID312	41	Chinese		24.0376	644.1	13.4	11	≥ 110 pmol/L & ≤ 29 IU/L	Pre	No	4.51	18.8	2	Left	Left
MID313	66	Indian		23.3662	43.3	34.7	8.7	< 110 pmol/L & > 29 IU/L	Post	Yes	5.00333	9.63333	2	Left	Left
MID314	53	Indian		32.7058	146.8	13.4	5.5	≥ 110 pmol/L & ≤ 29 IU/L	Pre	No	4.70333	13.0667	4	Left	Left
MID315	35	Indian		23.8567	212.4	6.8	16.2	≥ 110 pmol/L & ≤ 29 IU/L	Pre	No	5.55	14.4333	23	Left	Left
MID316	30	Indian		27.2793	193.6	7.3	4	≥ 110 pmol/L & ≤ 29 IU/L	Pre	No	5.19667	13.9	22	Left	Left
MID317	56	Indian		21.1639	77.4	146.8	39.1	< 110 pmol/L & > 29 IU/L	Post	Yes	4.25333	15.0333	23	Left	Left
MID318	64	Indian		33.2085	148.3	25.5	12.8	≥ 110 pmol/L & ≤ 29 IU/L	Pre	Yes	4.39	12.9	26	Left	Left
MID319	30	Malay		21.5611	522.6	3.8	4.5	≥ 110 pmol/L & ≤ 29 IU/L	Pre	No	3.92667	10.3667	14	Left	Left
MID320	63	Malay		36.2556	79	108.8	35.7	< 110 pmol/L & > 29 IU/L	Post	Yes	5.60333	10.5667	1	Left	Left
MID321	62	Malay		24.9084	68.1	97.4	36.3	< 110 pmol/L & > 29 IU/L	Post	Yes	4.72333	12.0667	1	Left	Left
MID322	62	Malay		27.5477	81.7	91.9	41.7	< 110 pmol/L & > 29 IU/L	Post	Yes	4.98667	12.7667	7	Left	Left
MID323	62	Malay		23.6803	100.9	118.2	29.7	< 110 pmol/L & > 29 IU/L	Post	Yes	5.08333	11.3667	8	Left	Left
MID324	54	Indian		28.7883	81.8	99.2	34.5	< 110 pmol/L & > 29 IU/L	Post	Yes	5.34333	18	3	Left	Left
MID325	48	Indian		20.4708	417.8	5.8	1.7	≥ 110 pmol/L & ≤ 29 IU/L	Pre	No	5.18667	10.8667	22	Left	Left
MID326	75	Malay		23.6939	77.1	107	42.5	< 110 pmol/L & > 29 IU/L	Post	Yes	5.43333	12.4333	11	Left	Left
MID327	53	Indian		24.3705	392.8	5.6	3.2	≥ 110 pmol/L & ≤ 29 IU/L	Pre	No	4.88667	12.7667	6	Left	Left
MID328	35	Indian		23.5756	657.1	5.3	2.4	≥ 110 pmol/L & ≤ 29 IU/L	Pre	No	4.31	13.3333	4	Left	Left
MID329	52	Malay		35.6763	43.3	51.2	27.5	< 110 pmol/L & > 29 IU/L	Post	No	4.75333	11.5	3	Left	Left
MID330	53	Malay		26.1828	43.3	78.9	26.5	< 110 pmol/L & > 29 IU/L	Post	Yes	5.03667	10.4333	1	Left	Left
MID331	53	Malay		24.3901	43.3	81.8	31.2	< 110 pmol/L & > 29 IU/L	Post	Yes	5.21	9.03333	1	Left	Left
MID332	55	Malay		25.9626	43.3	68.3	27.8	< 110 pmol/L & > 29 IU/L	Post	Yes	5.54333	10.3667	4	Left	Left
MID333	37	Malay		27.8421	371.7	4.4	4	≥ 110 pmol/L & ≤ 29 IU/L	Pre	No	4.17	10	14	Left	Left
MID334	37	Indian		24.8702	898.6	6.6	5.9	≥ 110 pmol/L & ≤ 29 IU/L	Pre	No	4.49	9.73333	35	Left	Left
MID335	44	Indian		32.636	1288.3	4.2	5.8	≥ 110 pmol/L & ≤ 29 IU/L	Pre	No	4.47667	8.56667	1	Left	Left
MID336	46	Malay		26.9382	43.3	59.8	31.1	< 110 pmol/L & > 29 IU/L	Post	No	5.65333	9	20	Left	Left
MID337	30	Malay		23.5155	435.9	8.2	3.9	≥ 110 pmol/L & ≤ 29 IU/L	Pre	No	4.62	13.6	13	Left	Left
MID338	54	Malay		40.5425	49.2	39.9	14.9	< 110 pmol/L & > 29 IU/L	Post	Yes	4.47333	14.2333	1	Left	Left
MID339	48	Indian		32.2978	45.7	36.5	16.1	< 110 pmol/L & > 29 IU/L	Post	No	5.44667	9.73333	8	Left	Left
MID340	40	Malay		24.7404	285.1	4.4	4.7	≥ 110 pmol/L & ≤ 29 IU/L	Pre	No	4.77667	10.9667	2	Left	Left
MID341	33	Malay		29.7837	46	5.9	4	< 110 pmol/L & ≤ 29 IU/L	Peri	No	5.02333	13.9667	10	Left	Left
MID342	30	Indian		29.1186	146.8	7.7	3.8	≥ 110 pmol/L & ≤ 29 IU/L	Pre	No	4.82667	11.1333	15	Left	Left
MID343	40	Indian		25.3321	148.5	8.3	4.1	≥ 110 pmol/L & ≤ 29 IU/L	Pre	No	4.25667	11.1	14	Left	Left
MID344	42	Malay		23.4646	262.6	10.2	4.9	≥ 110 pmol/L & ≤ 29 IU/L	Pre	No	4.36667	14.5333	1	Left	Left
MID345	41	Malay		20.7857	142.1	5.9	1.6	≥ 110 pmol/L & ≤ 29 IU/L	Pre	No	5.54667	21.9333	3	Left	Left
