## Supplementary Table 3 for "*Malassezia* and the Asian menopausal skin"

### Sheet: Fisher Exact Test
Species	Pre_Detected	Post_Detected	Pre_Not_Detected	Post_Not_Detected	P_Value	Odds_Ratio	Site
Malassezia globosa	73	83	98	55	0.0016	2	Scalp
Malassezia furfur	4	7	167	131	0.1635	2.2	Scalp
Malassezia arunalokei	96	78	75	60	0.5194	1	Scalp
Malassezia japonica	7	3	164	135	0.9004	0.5	Scalp
Malassezia restricta	164	125	7	13	0.9833	0.4	Scalp
Malassezia dermatis	23	9	148	129	0.9866	0.5	Scalp
Malassezia sympodialis	9	1	162	137	0.9976	0.1	Scalp
Malassezia furfur	17	28	154	110	0.0083	2.3	Cheek
Malassezia obtusa	1	5	170	133	0.065	6.4	Cheek
Malassezia japonica	19	21	152	117	0.1843	1.4	Cheek
Malassezia globosa	116	92	55	46	0.6335	0.9	Cheek
Malassezia arunalokei	152	120	19	18	0.7575	0.8	Cheek
Malassezia dermatis	29	17	142	121	0.9039	0.7	Cheek
Malassezia sympodialis	28	12	143	126	0.9861	0.5	Cheek
Malassezia restricta	171	138	0	0	1	0	Cheek
