## Supplementary Table 4 for "*Malassezia* and the Asian menopausal skin"

### Sheet: Cheek relative abundance (%)
Masked subject ID	Malassezia restricta	Malassezia arunalokei	Malassezia globosa	Malassezia dermatis	Malassezia japonica	Malassezia sympodialis	Malassezia furfur	Malassezia obtusa	Malassezia equina	Malassezia cuniculi	Malassezia genus
MID001	54.8598	42.5279									100
MID002	78.446	9.85471	7.4163		0.606443	1.27606					99.9242
MID003	61.4465	3.44288	9.6803	5.41024	3.47641	14.3081					99.9218
MID004	84.5114	12.4065		0.692351							99.8437
MID005	83.9899	4.51597	4.21571			1.65746	2.9546				99.8799
MID006	97.3891	0.866873									99.969
MID007	76.356	4.47319	10.1309	4.31733							98.2388
MID008	79.4029	6.25992	6.96668				3.10111				98.3268
MID009	77.4343	12.8544	7.37652								99.9102
MID010	89.5609	2.95149	4.5603								99.3952
MID011	97.0289	0.79303									99.9218
MID012	94.7347	0.709317				1.1731					99.2225
MID013	94.7758	0.708003	1.27655				0.708003				99.292
MID014	83.5942	4.45692	7.32465	1.62504							99.9164
MID015	96.0963	2.01372									99.955
MID016	66.3134	29.8881	0.916885								99.9286
MID017	95.4209	2.1126	0.586218								99.8562
MID018	94.521	2.69995	0.54225								99.9435
MID019	86.4006	6.22866	1.48357			1.55422					98.1514
MID020	48.9826	40.3262	3.56912	0.678295	1.17894		1.16279				99.0633
MID021	57.1007	4.63554	15.4627	20.7699							99.9672
MID022	4.29274	93.4267									99.9702
MID023	73.3752	13.0466	5.50858								94.6605
MID024	68.4087	5.30421	22.1529		0.858034						98.4399
MID025	76.8493	14.2556	0.585206	5.37219							99.9181
MID026	26.7636	66.3531	3.61978								99.8147
MID027	33.9193	18.3466	42.9827			0.631695		0.933809			99.588
MID028	63.0185	34.4328									99.9875
MID029	80.4854	5.87941	6.60495	4.37828							99.8999
MID030	14.4893	82.2658									99.5767
MID031	81.7457	9.70663	3.62188	0.5795	1.41253						99.3843
MID032	46.4464	18.9271	31.1259				0.590999				99.4696
MID033	58.7954	35.8875	2.24297		0.922236						99.9089
MID034	93.0629	1.51296	1.77048				1.12667				99.5976
MID035	76.0816	16.4095	4.7396			0.606228					99.8898
MID036	80.4338	0.415824	3.2704			13.7671					99.8539
MID037	62.4756	12.4756	14.8148			4.2885					95.9064
MID038	25.9476	4.08834	0.677966								32.1931
MID039	41.8454	32.2822	19.8889	1.33109		1.82218					99.7286
MID040	42.53	5.65084									49.9256
MID041	80.4605	11.9309	3.48509				1.21402				99.8953
MID042	56.1746	18.3974	21.2742				1.74011				99.7193
MID043	58.1921	15.3672	16.6102				3.20151				96.7232
MID044	18.475	76.5301	1.79565								99.7092
MID045	86.8385	6.30936	3.52782								99.0841
MID046	68.6856	28.3596	1.00759								100
MID047	77.8372	15.0808	4.03754								99.5744
MID048	67.9878	27.341	1.12152								99.8367
MID049	32.3626	61.3275	2.93654				0.473244				99.8058
MID050	91.6614	2.7307	2.07156			0.742833					99.4246
MID051	90.4	5.75584	0.675325								98.5974
MID052	31.4707	61.3343	1.38787		3.00706						99.8052
MID053	92.1866	4.02773	0.62727	0.858369							99.967
MID054	92.2671	4.33396					0.670993				99.835
MID055	36.2129	43.5723	9.4283					4.54833			96.952
MID056	76.7888	15.9202	4.2295								99.8866
MID057	89.9474	6.44029	1.38301								99.9071
MID058	90.4	6.75556									99.2
MID059	86.1379	11.116	0.929978								99.9234
MID060	94.9844	0.73522	2.13516								99.9496
MID061	90.0542	5.67421	1.41324								99.7344
MID062	82.9372	6.11105	7.98379								99.551
MID063	33.5326	31.1284	0.979519		31.2937						99.5802
MID064	61.6383	34.3705	1.38538								99.8681
MID065	64.1869	14.2186	15.6024			0.457027	1.52342	0.609369			99.1367
MID066	95.8695	1.06969				0.699004					99.9576
MID067	28.3143	58.4024	4.4666								94.3553
MID068	80.3642	8.57501	1.85952	3.78649		0.944214					97.7069
MID069	54.4777	33.006	4.9095				2.83923				98.0244
MID070	17.2183	43.8404	4.12236				0.52575				68.7657
MID071	70.0308	22.9533	1.58777				2.49082				99.6527
MID072	41.9463	17.1097	28.6855								90.7044
MID073	41.6455	48.1486	3.14742				1.56214				97.9056
MID074	87.6296	2.99043			6.39952						99.8305
MID075	90.696	2.49159	3.91085								99.5795
MID076	39.6595	4.65672	25.9989	3.67192			23.1007				98.8042
MID077	58.2668	28.4028	10.172			0.460829					99.5954
MID078	24.4244	10.9827	12.8147		1.3814	1.49897					52.9637
MID079	70.1443	9.11146	5.73813	0.956355		7.44218					96.8875
MID080	78.2711	17.5667	1.02455	0.608324							99.936
MID081	83.1734	1.85828			13.0284						99.8264
MID082	80.436	3.33907	12.9432								98.3821
MID083	42.182	26.7359	24.3538			0.823619	0.519513				97.3644
MID084	50.4365	45.3149	1.35025								99.7206
MID085	51.2642	1.10048		1.06118		0.877768					55.771
MID086	36.861	47.3509	8.97231				3.62087				99.7471
MID087	68.9536	14.7444	12.6754								99.5244
MID088	42.6267	47.8967	3.87189		0.979924						98.3748
MID089	67.5576	7.78144	17.0639				1.18499				96.1685
MID090	94.9512	2.30625	0.799917								99.7818
MID091	31.5739	63.46	1.58752								99.5794
MID092	81.1799	12.9907	3.15421								99.6145
MID093	16.4241	0.781461	20.4931				1.84586				40.0835
MID094	31.5979	43.1373	18.0753	0.721208	0.631057	1.51003	0.811359				98.5801
MID095	86.4412	5.14452	3.99509			0.502176					98.3707
MID096	96.4553	1.39868									100
MID097	24.1109	67.012	3.62644	0.784094							98.5438
MID098	72.9134	24.8415									99.948
MID099	76.3182	11.8121	7.14944			1.12825	0.82892				98.8487
MID100	71.2645	17.7186	4.22614	0.512935	2.54237						98.1936
MID101	72.7742	7.98827	6.33431		5.07918	0.703812	1.31378				96.9971
MID102	95.591	1.69737	0.796936								99.9793
MID103	95.7697	0.717181	1.01861								99.7713
MID104	88.6095	7.58116	1.15406								99.5121
MID105	81.8374	15.5234									99.2539
MID106	55.5804	10.7825	3.40499	5.22786		1.04901					77.5924
MID107	84.6639	2.06351	10.3977								99.4791
MID108	79.0773	12.1285	3.13287	0.493603							98.4789
MID109	43.8616	11.7188	16.5179		4.57589						78.2366
MID110	65.1416	13.3296	4.55266		10.4757	1.82333	1.14383				99.0374
MID111	18.1316	79.0382									99.8734
MID112	76.5515	17.6665	1.92387			1.36533					99.5035
MID113	62.3291	13.1723	5.1732				0.831814				84.3551
MID114	14.2686	1.91847	0.586198		3.83693		11.0045				32.3874
MID115	89.3946	6.71704	0.497558	0.95826							99.8986
MID116	76.3514	15.5978	0.524824		5.25874						99.8111
MID117	92.1616	5.34567			0.720545						99.9513
MID118	78.0341	9.86094	2.33881	0.484619	1.47493						94.311
MID119	95.9001	1.76287									99.8388
MID120	95.9109	1.45827									99.9212
MID121	73.9118	16.155	4.44424	1.55778	0.659764						99.1845
MID122	76.0688	10.8308	3.79022	0.484795			2.96386				96.8599
MID123	42.0493	6.33996	25.5997				1.26799				78.3585
MID124	75.6718	20.59	0.824077								99.6656
MID125	34.7867	59.24	1.46667								99.5467
MID126	72.6312	18.0598	1.68606		2.07789		2.45785				99.3826
MID127	50.0983	40.401	5.25488				0.576595				99.8034
MID128	73.6273	12.6708	10.087	0.708075							99.528
MID129	42.8657	42.758	8.33632			2.30834	0.609975				99.7369
MID130	52.9072	39.036	4.30238				0.456621				99.3607
MID131	66.5946	25.3612	0.898851		4.75594						99.9204
MID132	89.133	0.833424				7.83635					99.8485
MID133	15.6476	80.7157	0.985222								99.9855
MID134	86.2301	8.0826	1.45133	1.43953							99.9646
MID135	57.8835	6.69401	32.42		0.508614		0.639869				99.4094
MID136	66.4617	30.8865									99.9616
MID137	55.3748	24.413	10	0.537482			7.25601				99.703
MID138	92.1872	0.500463		5.5329							99.8888
MID139	2.2623	28.1459		68.36							99.9758
MID140	71.102	17.6229	2.2639	1.06536	0.754633		4.69426				99.9445
MID141	95.0439	1.87153	0.612292								99.7458
MID142	40.938	0.790861	0.713972		1.19728		42.0914				87.4121
MID143	96.3362	0.769704		0.482348							99.8974
MID144	93.3926		3.21927	0.652859							99.91
MID145	65.6201	4.87864	1.95629	0.446806	1.751		13.5974				90.2186
MID146	27.6643		1.15618	2.42424							32.1399
MID147	78.8206	4.57002	4.47174	1.03194			1.17936				92.2359
MID148	96.078	1.52279	0.514899								100
MID149	19.2441	72.5561	5.22169								100
MID150	64.3934	21.0816	8.68629	0.622158							97.5353
MID151	90.9112	4.92599	1.08696								99.1096
MID152	95.5311	2.28153									99.8639
MID153	62.2571	13.1	19.5143	0.628571	0.885714						98.7429
MID154	95.3954	1.4064	1.05219								99.9375
MID155	87.0425	1.16216	0.771152								91.1915
MID156	73.0267	8.16152	7.24655		4.85543		3.86727				99.634
MID157	7.22443	60.8366	2.5571		26.0179						99.7517
MID158	43.5006	14.0417	28.4462		7.22491						95.8132
MID159	79.0484	4.04839	5.09677		7.72581			0.532258			98.6613
MID160	69.5371	0.968784	12.8095	1.39935	3.01399						89.1281
MID161	12.0914	75.4365	2.36314			4.21426					97.2955
MID162	64.46	2.64594	0.741275		0.803047		0.885411				71.1418
MID163	17.7637	72.1541	1.76879		2.38787		2.88061				99.6841
MID164	45.585	50.1104	1.34903								99.767
MID165	77.9904	3.86196	0.516493								83.9535
MID166	89.9256	3.94646	0.55528	2.34011							99.7918
MID167	70.845	9.00993	16.2128			0.64902	0.483584				99.2237
MID168	80.8255	9.49124	5.26758		0.599952		0.791937				98.9441
MID169	94.8998	0.924276								0.612472	99.0646
MID170	38.9596	34.0452	20.7666	0.930869	1.17728		0.520192				98.6174
MID171	13.1389	67.1841	10.6616		1.66196		0.98777				96.582
MID172	90.5479	6.07306									99.8059
MID173	14.6418	77.9226	2.851								98.467
MID174	19.2351	76.005	1.70296								99.8883
MID175	94.4889	2.92705									99.7599
MID176	71.1106	24.417	1.23523		0.489831						99.6805
MID177	78.6097	10.2021	7.37765			0.937424					99.2817
MID178	47.1328	18.1095	24.1213	3.27414	0.536441	0.517943					96.5779
MID179	67.1508	28.383	1.27088								99.879
MID180	93.5546	3.92374									99.8689
MID181	94.3567	2.4921	0.577878								99.8014
MID182	72.4392	19.6271	2.08182	1.63646		1.89539					99.9586
MID183	80.1281	8.93818	1.01169	1.68925	5.86597						99.6287
MID184	89.8223	4.31194	1.29164		1.9326						99.6018
MID185	76.4488	10.0906	5.46411	1.33437		3.70118					99.0357
MID186	51.5687	23.8597	19.9842								98.8136
MID187	78.3105	3.31912	6.03895		0.495563		1.23315				91.9557
MID188	95.3025	1.35174		0.469754							99.6549
MID189	69.3067	14.6848	8.31277	2.17635	0.482387	1.20036					99.3269
MID190	91.0036	3.94388	0.490533			0.45129					98.3028
MID191	51.6077	40.9581	1.26241				2.19033				98.6836
MID192	37.53	7.34941	3.00658	4.71866	19.6889						73.7238
MID193	71.6929	3.64219	22.465								99.898
MID194	57.0359	33.5963	2.45681				3.3057				99.0712
MID195	25.3672	71.5748									99.7833
MID196	80.3993	3.01003	12.7293			0.50674	0.932401				99.3412
MID197	40.3005	53.3071	2.57421								99.261
MID198	94.5255	0.805067	1.84629								99.7102
MID199	32.491	23.7545	30.6137	3.1769							92.0578
MID200	58.0645										59.5779
MID201	81.1993	9.08053	3.2667	1.09652							97.5785
MID202	94.7046	2.35712	0.871811								99.7417
MID203	89.1223	8.66602									99.8331
MID204	96.2747	1.25396									99.7809
MID205	74.0648	4.52261	0.879397	8.65438		2.54048					92.6996
MID206	90.4353	4.73465	1.77698								99.6899
MID207	60.6002	14.787	11.4714	2.73475	0.653437		3.79961				96.3456
MID208	65.4474	11.3553	8.40789	1.73684		0.631579	4.64474	4.48684			98.7895
MID209	49.3599	9.98277	12.8754	1.13245	0.652388			21.775			98.5968
MID210	63.6101	22.6148	6.0077	1.27853			2.58455				98.4053
MID211	84.6511	5.72289			0.878514						94.2897
MID212	95.0475	0.662252			0.964584						98.6755
MID213	80.4572	2.43718	1.02937								86.588
MID214	72.098	7.22988	6.68095	4.73959							93.4663
MID215	52.8834	0.832414	2.0359				41.5605				98.6962
MID216	74.5042	14.1223	2.21383	1.73119	1.78365		2.63351				98.9088
MID217	13.5019	80.3486	2.90905								99.5213
MID218	92.3472	4.13144	1.72322								99.9037
MID219	69.9488	26.9786	0.814711								99.9767
MID220	73.0691	18.3423	2.42643		1.12913		0.864865				98.3664
MID221	96.8979	0.98604									99.8892
MID222	80.509	5.94351	2.94848								92.7685
MID223	36.3955	60.1883	0.519073								99.7344
MID224	72.2956	20.7517	2.204				1.83135				99.8616
MID225	77.2357	20.9606									100
MID226	96.8678	1.00566									99.8952
MID227	84.4905	11.7317	1.20482								99.5814
MID228	33.9063	60.1467	2.37195								99.7021
MID229	88.1798	1.7359	3.15071	1.98675		2.37809					99.4682
MID230	85.9673	4.93188	1.13533	1.00817							95.604
MID231	94.8725	0.815146	0.929091			0.622316					99.1761
MID232	71.7328	22.1497	1.0447								97.1873
MID233	97.3539	0.610643									99.9612
MID234	25.0196	16.3445	27.377				24.5482				95.8824
MID235	89.2573	4.50407	0.94873		1.75371						98.7638
MID236	75.2373	7.67903	4.27092			4.74547					93.9387
MID237	33.8397	29.343	4.38819								70.4762
MID238	64.3628	7.23132	6.15262		1.11866	1.39832	2.31722				84.179
MID239	41.3698	51.0425	3.3914								99.4326
MID240	49.8515	33.3663	6.48515		0.594059	0.606436					93.0817
MID241	62.9733	34.3754									99.6295
MID242	72.4891	9.24309	3.89374	0.982533							89.3377
MID243	74.3116	23.3314									99.8074
MID244	67.8424	24.332	4.27711								99.2819
MID245	34.122	42.1442	14.0665		0.868762						94.9908
MID246	81.7054	1.7759	5.69415								91.4588
MID247	52.9367	43.4727	0.974609								99.7563
MID248	64.8072	1.97233	30.63								99.8822
MID249	83.8135	10.1663	3.16233				0.55048				99.918
MID250	72.934	4.80266	4.16401		11.1892		2.32469				97.9691
MID251	94.3329	1.34507		0.781327		0.840669					99.3868
MID252	94.9454	1.3964	0.737536				0.90471				99.9705
MID253	53.3872	43.3801									99.8455
MID254	59.4243	33.9226	3.32059			0.441949					99.8806
MID255	77.0018	12.5045	3.65259			1.66568					97.2992
MID256	56.5544	19.092	11.4251	1.20265	1.56344	1.47324	1.32291				94.7384
MID257	37.2155	5.88173	1.34014			0.712614	52.0102				99.181
MID258	93.8593	2.63328		1.31664							99.9245
MID259	68.9783	25.9877	0.711555								98.1202
MID260	93.0054	3.16193	0.819759								99.9468
MID261	86.9941	7.62668	2.46592								99.8335
MID262	71.0884	21.1837	1.80952				0.666667				97.9184
MID263	50.7923	8.65096	2.54104				14.3469				78.444
MID264	77.0945	4.76909	6.95057								91.3321
MID265	95.2356	1.01571	1.80105								99.7382
MID266	52.5398	32.5246	8.71873				2.74829				99.0523
MID267	89.4285	8.61462									99.8965
MID268	88.1333	4.41238	2.05565				0.809801				97.2799
MID269	73.283	8.07009	10.6663	1.21499			0.639468				96.4957
MID270	42.7893	52.5259	0.895941								99.9136
MID271	97.17	0.639659									99.7092
MID272	86.612	10.9809									99.9361
MID273	24.1914	20.395	51.5662								98.9445
MID274	52.5027	16.2269	29.0669								99.9592
MID275	95.775	1.51818									99.5292
MID276	79.1619	17.358									99.6165
MID277	94.6204	3.60786									99.8711
MID278	18.5086	0.744277	28.9004		38.1407		7.82194				96.2505
MID279	59.3733	12.2308	16.4964	1.32523	0.57979						91.6068
MID280	62.1941	27.179	1.05195		6.66595						99.5277
MID281	70.5776	0.975831			20.7421	1.04391		1.2822			96.7208
MID282	67.2632	0.549605	29.6364				0.704622				99.9859
MID283	81.0814	5.30897	8.86464	0.551741			0.870525				98.1363
MID284	81.5254	4.36875	7.33062	1.29582		1.94372		1.16623			99.6668
MID285	78.915	3.25021	11.9608	2.61198							99.0663
MID286	74.4709	15.1223	4.74833			2.51124	0.471543				99.3969
MID287	91.7229	0.461812									94.1149
MID288	87.5038	9.21039	1.17278								99.909
MID289	4.3923	93.0927									99.9519
MID290	78.4974	10.6344	4.75803	3.61936							99.695
MID291	71.1451	7.49247	8.77467			1.57208	3.356				94.3583
MID292	22.1869	71.6066	2.37019				0.610874				99.6701
MID293	44.3801	7.16317	2.28589		23.6279		18.9824				98.5779
MID294	39.9438	53.3521	0.843035				3.5461				99.8662
MID295	68.2108	0.514696	26.263	2.62766							99.8646
MID296	95.7058	0.559014	1.28319								99.2885
MID297	88.0377	0.90566	7.24528								99.0063
MID298	81.4286	1.08108	8.54569				0.694981				94.2857
MID299	75.1285	10.9969	9.98059	1.63298							99.1207
MID300	73.3002	25.1814									99.9141
MID301	87.6056	0.543919									90.1169
MID302	17.4624	0.672861	2.37103			1.31368					22.9093
MID303	31.5263	35.1169	19.8536	8.65953	1.09828		0.887074				99.4227
MID304	76.3671	9.80288	4.22849				6.52819				99.5655
MID305	40.0749	8.32014	14.553		1.38189		30.416				96.6604
MID306	56.7519	22.8291	2.64669		9.53936		0.585652				94.8868
MID307	76.1448	2.34292	3.03514	3.24814							88.3387
MID308	80.0104	5.18586	3.69119		1.70263	1.06577	1.26072				96.6337
MID309	68.4958	5.95252	12.752	3.90075		4.92664	1.10939				99.1411
MID310	76.8049	15.1376	4.6071								99.0626
MID311	58.5482	0.87959	0.5807	1.55423	35.4398	1.66524					99.9402
MID312	97.8646	0.573406									99.9703
MID313	52.5596	8.2818	4.93664			29.4475					98.4491
MID314	77.7348	17.9281	2.16855								99.9571
MID315	60.2834	20.7438	5.33648			0.802834	0.731995				90.366
MID316	94.7717	2.65982									99.6347
MID317	97.6495	0.423091									99.953
MID318	52.6833	43.4075	1.90939								99.7966
MID319	94.2315	3.24412	0.638686								99.8682
MID320	16.6596	72.4119	3.28698		0.674252		2.71105				99.1291
MID321	45.9926	3.48332	10.8629	2.2234		34.8227					99.1848
MID322	92.0543	0.528333		1.83363		3.67761					99.9896
MID323	93.8656	0.495595	2.51101								99.6145
MID324	93.6915	1.21649	2.65906								99.9246
MID325	22.6473	15.0727	19.1278	1.07116	0.650344	2.86917		10.0612			74.2158
MID326	83.7328	9.15446	1.94186	3.08478							99.9667
MID327	91.9414	1.7919	0.999901			0.613801					97.5151
MID328	95.4998	0.580672	1.98051								99.9274
MID329	9.57829	72.442	9.97058		2.32102						97.8424
MID330	44.0273	39.697	6.35474			4.43759	0.496045		0.91165		99.9598
MID331	75.8175	15.3822	4.87398				0.489481				98.6149
MID332	95.5123	1.20613									99.5871
MID333	96.0225	1.60587									99.9256
MID334	53.5349	19.1641	18.7861			1.97866					96.4651
MID335	92.7246	3.78361	0.938086								99.9479
MID336	90.9245	6.1667									99.9471
MID337	30.3674	53.8949	3.58395		0.881854		7.42793				98.9938
MID338	62.2583	33.1393	1.69156								99.7144
MID339	77.1506	5.7748	3.07723		10.9302		0.709362				99.8002
MID340	10.9688	9.43755	2.05164				0.840673				24.96
MID341	40.5631	50.7412	4.68419								98.6047
MID342	44.8226	39.8343	7.63551		2.179	0.486224					97.929
MID343	38.3891	40.9257	0.993724	4.01412		3.47803	0.562238	0.627615			91.7103
MID344	90.0411	3.94138	1.3656	2.6979							99.9223
MID345	89.2794	0.931714	5.43696		0.542517						98.9386

### Sheet: Scalp relative abundance (%)
Masked subject ID	Malassezia restricta	Malassezia arunalokei	Malassezia globosa	Malassezia dermatis	Malassezia japonica	Malassezia sympodialis	Malassezia furfur	Malassezia equina	Malassezia obtusa	Malassezia genus
MID001	85.3675	10.9768	1.97292							100
MID002	77.7847	1.39703	18.5606							99.9875
MID003	19.6522	36.955	1.18745	40.7634						99.9915
MID004	14.5498	82.9349	0.817705							99.9733
MID005	89.6769	1.43588	5.14522	0.533014			1.06603			99.9674
MID006	97.5729	0.572917								99.9792
MID007	83.3279	0.448823		14.7455						99.9672
MID008	97.2705	0.548233	0.524904							99.7201
MID009	68.1327	2.01875	28.0461							99.9856
MID010	94.9385		2.81084							99.9
MID011	79.0044	3.99438	6.5837		3.71337	1.92694				98.0128
MID012	64.737	0.497977	2.16827			31.0924				99.9896
MID013	95.945	0.864016	1.64948							99.9116
MID014	95.5802	0.625137	1.09673	0.844483						99.9452
MID015	96.2113	0.821995	1.28496							99.915
MID016	55.2412	1.49254	41.2877							99.7744
MID017	53.5676	1.72321	5.15617				1.45396			63.301
MID018	96.265	1.00185	1.0213							99.9708
MID019	61.1973	12.5055	11.3082			9.80044				97.3836
MID020	82.3019	4.35678	10.9786							99.9025
MID021	40.2849	7.03388	21.1129	30.0651						99.9663
MID022	72.2057	25.0228	0.889599							99.9088
MID023	98.0755	0.456038								99.9635
MID024	97.7707	0.519611								99.9665
MID025	97.7844	0.709344								99.9387
MID026	46.1951	45.9504	3.85736							99.7087
MID027	97.8228	0.465944								99.8052
MID028	97.5037	0.571056								99.9755
MID029	45.9161		37.9021	14.1399						99.972
MID030	7.01901	15.2914	71.339		0.584917		0.584917		0.543138	97.4305
MID031	97.7173	0.5361								99.9222
MID032	77.4754	9.7053	11.0511							99.9509
MID033	54.6287	43.3304								99.9838
MID034	78.9854	1.18858	17.6081							99.853
MID035	71.9913	7.27818	19.0541							99.9455
MID036	96.5985	0.497788	0.921829							99.9078
MID037	67.1498	19.3841	8.42391	1.20773		0.634058				99.4565
MID038	98.1244									99.9462
MID039	42.7398	48.5272	5.40974	0.51926						99.9434
MID040	81.0306	4.03408	1.49867	0.944365		1.02648				90.3921
MID041	95.9886	1.05313								99.4202
MID042	28.7045	0.510204	68.5892							100
MID043	76.7158	0.628323	20.7105							100
MID044	3.81947	93.8083								99.8801
MID045	95.4013	2.27611	0.724638							99.7399
MID046	97.7892	0.752225								99.8532
MID047	19.8035	1.87773	75.655							99.7598
MID048	2.74008	88.9538	5.72926							99.9571
MID049	15.4493	68.65	13.4694							99.9897
MID050	73.0567	1.1855	23.7236							99.8788
MID051	76.3158	9.94532	12.2465							99.9886
MID052	93.9515	3.57824								99.8002
MID053	84.9277	6.86531		6.62136						99.9652
MID054	67.6774	30.725								99.9742
MID055	82.6222	11.5821	3.81798							99.9817
MID056	19.1571	76.3752	1.23594							99.7366
MID057	11.1015		86.833							99.8709
MID058	97.5247	0.694096								99.9833
MID059	97.4715	0.591412								100
MID060	60.8077		36.9698							99.8838
MID061	93.3764	0.904059	4.15129							99.9908
MID062	91.699	0.946372	5.44389							99.9459
MID063	5.91352	84.9171	6.91335							99.9487
MID064	0.852344	3.68513	93.3818							99.7994
MID065	41.662	28.0371	23.3127	0.478065			1.79978			98.2143
MID066	96.5315	0.907395								99.9661
MID067	82.0818	3.0118	12.851							99.8372
MID068	70.0923	1.34886		26.9611						99.992
MID069	87.9903	1.74009	8.00644							99.829
MID070	27.6735	29.4161	34.9419	0.938338			1.74263			97.4531
MID071	5.00336	91.2883	2.00975							99.9664
MID072	72.6158	7.72581	18.3173							99.9083
MID073	97.5349	0.740367								99.9159
MID074	97.1749	0.829374								99.9654
MID075	77.2124	0.707459	20.2433							99.6897
MID076	57.5375	0.462768	39.77	0.785304						100
MID077	16.618	78.9827	1.40589							99.0285
MID078	63.4454	29.0854	5.17095							99.8964
MID079	97.1366	0.44522	0.549978							99.9651
MID080	97.8205	0.611323								99.9557
MID081	23.9008	39.0181	2.75699		27.5187					95.4699
MID082	95.309	0.709409	2.22577							99.7783
MID083	10.1669	0.845384	86.4961							99.8888
MID084	96.7934	0.527911	1.23179							99.8534
MID085	95.5075	0.574417		2.48628						99.9486
MID086		16.9785	80.7115							99.8383
MID087	98.2492	0.43122								99.9828
MID088	66.6112	31.5903								99.9584
MID089	77.4648	4.35949	16.4543							99.9553
MID090	85.1867	0.595711	8.46902	3.47498						99.9504
MID091	35.2647	57.4978	4.88068							99.9902
MID092	97.2742	0.558191	0.614011							99.9814
MID093	85.5998	0.471365	12.1966							99.9411
MID094	78.3227	14.1813	4.91393							99.1193
MID095	97.5471									100
MID096	92.9034	5.45962								99.973
MID097	95.335	2.2024								99.9164
MID098	36.0605	57.8574	2.97417							99.7016
MID099	92.2122	2.17189	2.81311							99.9173
MID100	27.2954	70.6088								99.5426
MID101	96.2966	1.34831								99.9461
MID102	95.0876	1.84692	1.20906							100
MID103	86.3753	6.71692	0.810991	4.50339						99.9428
MID104	97.2367	0.727179								99.9743
MID105	90.0425	2.05007								93.4247
MID106	72.1586	7.12627	0.887672	17.7783						99.9585
MID107	96.9501	0.673819								99.9468
MID108	7.35149	90.069								99.6965
MID109	5.70529	1.9951	84.2142							94.1197
MID110	97.4378	0.422886								99.9917
MID111	90.4568	7.5122								99.867
MID112	94.7116	0.685535								97.3656
MID113	3.78056	86.6011	8.24686							99.9368
MID114	1.08819	5.13237	17.6222		1.949		4.10914			30.4207
MID115	10.9883	62.2266		24.5599						99.9771
MID116	92.9933	3.51722	0.518327		0.823769					99.5557
MID117	59.262	37.0757			1.43346					99.7688
MID118	85.7641	3.80819	1.46546							93.1014
MID119	97.1983	0.664953								99.6808
MID120	96.1364	0.812394								99.0365
MID121	75.3916	17.7864	1.84941	0.877524						97.5373
MID122	58.4981	38.118	1.20184							99.9574
MID123	1.42669		95.8736							99.7805
MID124	88.1364	9.25358	0.583292							99.9605
MID125	97.1699	0.678841								99.9904
MID126	69.8737	22.8585	3.48905							99.4204
MID127	75.8695	0.698268	21.8343							99.9194
MID128	81.9083	13.5259	1.13431	1.62997						99.9619
MID129	27.6754	69.7289	0.558115							99.9468
MID130	78.8458	19.2336								99.9728
MID131	97.4514	0.822143								99.9635
MID132	73.7644	1.72521	2.5645			19.2415				99.627
MID133	94.3178	3.60579	0.648233							99.9696
MID134	97.4304	0.598274								99.9215
MID135	1.85034	5.06122	91.3741							100
MID136	49.6018	48.1048								100
MID137	10.6983	72.5997	14.744							99.9528
MID138	28.5632	7.15522	56.0108	0.73091	1.6734	0.500096	2.76976			99.3268
MID139	23.0164	17.5537	27.791	26.148	1.54473	2.20475				99.8315
MID140	91.6563	1.32256	1.22492	4.2251						99.9467
MID141	97.2084	0.608071								99.7697
MID142	3.18487		93.0795				0.981801			99.3534
MID143	32.4845			65.7145						99.9832
MID144	95.14		0.860333	2.12338						99.9634
MID145	97.5075	0.515367								99.8313
MID146	78.1401	0.429341	0.831278	18.5987						99.662
MID147	97.3043	0.41953								99.9375
MID148	59.2329	39.1617								100
MID149	57.212	40.2526	0.698799							99.9642
MID150	85.157	9.04181	2.59052							99.0498
MID151	89.4712	8.80123								99.8464
MID152	96.027	1.44642								99.9812
MID153	87.3629	9.90478	0.527841							99.9897
MID154	93.3813	0.525442		4.27729						99.7603
MID155	72.7677	1.74256	21.8774	0.661409		0.63597				99.2877
MID156	0.515287	51.2023	44.6238		0.738578		1.16798			99.9313
MID157	12.6021	32.1146	8.79951		42.9494		0.670323			99.4759
MID158	94.4143	1.36974	2.49933							99.9822
MID159	91.5938	0.709427	4.88824		0.573372					99.932
MID160	97.6161	0.653658								100
MID161	3.01205	92.1687	3.27279							99.964
MID162	90.3764	0.498474	6.41913							99.1251
MID163	20.9681	74.5021	2.52122							99.958
MID164	72.9278	24.3399		0.793783						99.9916
MID165	22.9852	63.0178	6.9169							96.0331
MID166	7.21819	8.14315		82.5294						99.879
MID167	83.5606	7.84091	3.41856			1.19318				98.2292
MID168	34.0421	8.90672	47.1815	0.682046	3.04915		0.661986			96.1685
MID169	98.2028									99.9651
MID170	4.33128	60.638	33.2748							99.9561
MID171	38.6643	55.6702	2.64516							99.4935
MID172	74.1661	11.2031	2.69151	4.96894		3.63469				99.4249
MID173	93.6991	1.20144	3.057							99.9466
MID174	80.4417	13.407	4.57231							99.9225
MID175	97.9817	0.429224								99.9635
MID176	0.385685	97.8922								99.9282
MID177	97.1311	0.710383	0.765027							99.9271
MID178	93.1601	0.826934	3.99291							99.9646
MID179	75.4125	0.692782	22.4965							100
MID180	91.9575	1.26138	4.68513							99.9715
MID181	97.5931	0.539615								99.9486
MID182	32.5798	57.9841	6.54097							99.9553
MID183	6.16776	76.1924		14.5888						98.9885
MID184	97.1632	0.711322								99.9492
MID185	95.5209	1.16031		1.62955						99.9403
MID186	87.1056	2.9928	7.13199							99.1072
MID187	19.0729		78.0274							99.4282
MID188	85.5015	0.507699		12.1515						99.8835
MID189	53.6673	43.0483	0.61636							99.7887
MID190	83.6461	0.486771		14.1085						99.9764
MID191	63.9847	19.0939	7.09607		1.24454		2.44541			96.9869
MID192	34.2764	54.7488		6.81856						98.4143
MID193	69.2813	3.88548	22.6994							98.9775
MID194	0.920768	97.1216								99.9613
MID195	91.6374	4.69496	0.729927				0.486618			99.8288
MID196	97.4345	0.662375								99.7388
MID197	96.3755	1.25864	0.738147							99.8297
MID198	59.6002	21.9665	4.28023							87.8861
MID199	46.2833	2.85901	46.0056	2.6793						99.4609
MID200	94.3287	0.820485	1.78523							99.1344
MID201	66.2345	0.715829	30.1053							99.3652
MID202	93.0809	4.89422	0.581131							99.9455
MID203	73.7221	24.0338								99.7986
MID204	86.5056	1.22309	0.919842							90.0435
MID205	68.9058		1.19554			27.8116				99.9291
MID206	94.4358	1.09204	2.5377							99.8648
MID207	92.8851	0.522561	4.33122							99.6784
MID208	93.9871	1.13	3.33817							99.9896
MID209	31.7289	54.4356	9.90719							99.8273
MID210	95.1679	1.37595	1.37595							99.9025
MID211	49.063	47.4932								99.8719
MID212	88.4282	1.27772	0.771456							93.4185
MID213	88.2022	3.15231	0.920724	0.842697						96.0362
MID214	86.6902			11.2871						99.9141
MID215	89.3118	0.837146	0.584055				7.33963			99.7372
MID216	84.2766	13.2837	0.511257							99.9821
MID217	80.9198	6.27896	10.7391							99.4903
MID218	97.5935	0.560549	0.483232							99.9613
MID219	22.3183	70.3745	4.63057		0.468146					99.9288
MID220	14.5275		82.9732							99.8178
MID221	95.2405	1.50353					1.56328			99.9203
MID222	23.0216	1.31894	71.5228							97.9017
MID237	95.3359	0.524895								97.7804
MID238	95.2915	0.646661					0.454683			98.7572
MID239	78.1756	17.166	2.7861							99.5956
MID240	1.44674	76.9643	18.683							99.5385
MID241	96.4417	1.50791								99.8529
MID242	65.2874	21.9923	4.67433	2.37548						96.4751
MID243	94.7607	1.49695	1.03408							98.8182
MID244	57.4441	36.5145	3.74037							99.8442
MID245	52.8	35.6737	8.56842							99.8421
MID246	97.1756	0.572272	0.719956							99.9815
MID247	97.1235	0.547015	0.490427							99.9434
MID248	92.8851	0.537529	4.73026							99.9218
MID249	94.2393	0.605327	2.62308							99.9798
MID250	93.6196	0.849492	3.12096							99.9077
MID251	97.4684	0.702208								99.9723
MID252	97.5847	0.428809								99.965
MID253	96.5371	1.23411		0.543378						99.9908
MID254	97.6075	0.57173								99.9824
MID255	93.9527	1.44732	1.0883							98.4854
MID256	90.6544	0.855432	1.11206							94.4183
MID257	97.426									99.9908
MID258	86.1381	0.395541		11.5696						99.7573
MID259	92.5231	1.93619	0.681929							99.7565
MID260	97.102	0.728954								99.9733
MID261	96.7719	1.00653	0.698223							99.9275
MID262	31.406	49.4087	14.3233							96.452
MID263	94.5975	0.612346	2.82469							99.8716
MID264	97.0538	0.569648	0.649755							99.9911
MID265	54.747		42.3208							99.4457
MID266	73.1565	24.8096								100
MID267	97.6692	0.710943								99.973
MID269	97.0441		0.895736							99.9552
MID270	97.5295	0.4271								99.9916
MID271	98.1191	0.520615								99.9496
MID272	70.9376	27.224								100
MID273	46.0394	42.8133	9.13909							99.9535
MID274	74.2939	0.459242	23.9265							99.9885
MID275	96.5092	0.535257								98.592
MID276	56.22	39.8025								98.3921
MID277	95.219	1.44591	0.98153							99.8311
MID278	38.0897		58.0294		0.552024					99.2138
MID279	63.5686	5.55556	27.7516							99.1111
MID280	83.3657	11.9356		1.92266						99.2979
MID281	92.8098	0.43869	3.49882							99.0477
MID282	11.4406	3.93892	73.1356				7.59017			98.451
MID283	96.3066	0.814589	0.796075							99.8426
MID284	91.2838	0.559846	6.49614							99.9324
MID285	91.7896	0.421516	1.94264	3.75699						99.9267
MID286	94.5714	3.7966								99.8797
MID287	18.2344		79.0996							99.4215
MID288	86.4413	8.70593	2.76263							99.9636
MID289	93.2172	3.90467	0.568286							99.2484
MID290	92.684	0.843141	0.491832	4.11031						99.877
MID291	87.0986	3.41281	7.18131							99.7885
MID292	72.6822	25.4619								99.9748
MID293	70.2759	1.20197	8.15764		16.2463		1.63547			99.8128
MID294	66.7672	31.1618	0.644109							99.9674
MID295	80.8739	1.73873	12.8575	1.17822			0.480439			99.2565
MID296	90.1002	0.788377	5.09066							98.5359
MID297	97.6149	0.552647	0.52356							99.8837
MID298	88.1573		10.0977							99.9418
MID299	70.0574	12.3786	9.84113		0.70609	0.507502				96.8005
MID300	73.8863	23.1033	1.15163							99.8384
MID301	97.4759	0.785282								100
MID302	58.8602	7.03473	6.05521			3.73998				79.252
MID303	0.828335	94.4492	2.38979							99.9429
MID304	97.4278	1.14318								99.9905
MID305	94.8605	0.515858	2.08254				0.668705			99.8376
MID306	84.3014	0.923449	1.97635		10.9519					99.672
MID307	97.7717	0.503778								99.9031
MID308	88.7916	1.37369	1.72623		1.9329					96.9609
MID309	79.4048	7.94253	2.62699	1.77527	1.21088	3.81734				99.5177
MID310	49.4729		48.8286							99.8048
MID311	91.6128			6.78767						99.9751
MID312	52.6149		44.9534							99.9001
MID313	90.5638	0.734143	6.94988							99.9902
MID314	45.4625	52.5072								99.9387
MID315	96.4569	0.500956	1.15675							99.9545
MID316	66.2278	29.8224		2.35928						99.894
MID317	2.07152		96.0968							99.7601
MID318	85.9776	4.26563	8.07524							99.981
MID319	43.3846	52.3623		1.12999						99.9288
MID320	0.752166	86.918	10.4922							99.9714
MID321	9.95098		87.9167							99.8529
MID322	96.817	1.26801								99.9396
MID323	93.5712	0.450658	4.30424							99.9172
MID324	83.4085		14.2891							99.9288
MID325	24.3851	7.37834	49.4505		0.837258				3.45369	87.5458
MID326	91.7526	3.72868	2.77483							99.9615
MID327	97.3983	0.745871								99.9112
MID328	97.8705	0.52134								99.9381
MID329	6.18764	91.9638								99.9304
MID330	2.87367	36.2568	58.7983							100
MID331	85.0782	13.4129								99.963
MID332	79.7824	1.01275	3.44149	13.8597						99.925
MID333	93.4804	4.48561								99.9728
MID334	96.8148	0.902001	0.72348							99.7745
MID335	2.13039	93.6088	1.97429							99.8347
MID336	97.9921	0.680925								99.9302
MID337	96.1374	0.610341	1.42994							99.9128
MID338	90.6795	4.64578	2.73735							99.9518
MID339	40.1518	56.7365			0.967715					99.9666
MID340	78.3464	19.6661								99.5628
MID341	98.2925	0.664011								99.9621
MID342	97.8702	0.559944								99.9
MID343	17.8157	79.6647								99.897
MID344	93.2031	5.0054								99.973
MID345	95.4151	0.815779	1.30112							99.7212
